# The structural landscape and diversity of *Pyricularia oryzae* MAX effectors revisited

**DOI:** 10.1101/2023.09.26.559520

**Authors:** Mounia Lahfa, Philippe Barthe, Karine De Guillen, Stella Cesari, Mouna Raji, Thomas Kroj, Marie Le Naour--Vernet, François Hoh, Pierre Gladieux, Christian Roumestand, Jérôme Gracy, Nathalie Declerck, André Padilla

## Abstract

*Magnaporthe* AVRs and ToxB-like (MAX) effectors constitute a family of secreted virulence proteins in the fungus *Pyricularia oryzae (syn. Magnaporthe oryzae)*, which causes blast disease on numerous cereals and grasses. In spite of high sequence divergence, MAX effectors share a common fold characterized by a ß-sandwich core stabilized by a conserved disulfide bond.

In this study, we investigated the structural landscape and diversity within the MAX effector repertoire of *P. oryzae.* Combining experimental protein structure determination and *in silico* structure modeling we validated the presence of the conserved MAX effector core domain in 77 out of 94 groups of orthologs (OG) identified in a previous population genomic study. Four novel MAX effector structures determined by NMR were in remarkably good agreement with AlphaFold2 (AF2) predictions. Based on the comparison of the AF2-generated 3D models we propose a classification of the MAX effectors superfamily in 20 structural groups that vary in the canonical MAX fold, disulfide bond patterns, and additional secondary structures in N- and C-terminal extensions. About one-third of the MAX family members remain singletons, without strong structural relationship to other MAX effectors. Analysis of the surface properties of the AF2 MAX models also highlights the high variability within the MAX family at the structural level, potentially reflecting the wide diversity of their virulence functions and host targets.

**Author summary:** MAX effectors are a family of virulence proteins from the plant pathogenic fungus *Pyricularia (syn. Magnaporthe) oryzae* that share a similar 3D structure despite very low amino-acid sequence identity. Characterizing the function and evolution of these proteins requires a detailed understanding of their structural diversity. With this in mind, we have determined the NMR structures of four new MAX effectors and shown a near-perfect match with the corresponding AlphaFold2 (AF2) models. We then applied a prediction pipeline based on similarity searches with structural modeling using the AF2 software to predict MAX effectors in a collection of 120 *P. oryzae* genomes. The resulting models and experimental structures revealed that the MAX core while preserved is highly permissive to secondary structure variations and may coexists with extensive structural diversity in terms of structured N- or C-terminal extensions permitting their classification. For a subset of AF2 models, we have also analyzed the physico-chemical properties of the core domain surfaces, adding another, more functional perspective, notably surface electrostatics and stickiness. This work constitutes a major step in understanding the relationships among MAX effectors by analyzing their structural landscape and cataloguing specific physico-chemical properties. It also provides valuable insights for guiding research into the putative targets of these effectors in infected plant hosts.
