## Supplementary material for "The structural landscape and diversity of *Pyricularia oryzae* MAX effectors revisited": S2_Table

### Sheet: Representative
S2 Table. Representative sequences of the 94 MAX effector orthogroup (OG) clusters and TM-pred score of their 3D models predicted by multiple template homology modeling
OG proteins correspond to the selected representative sequences of the 94 OG clusters of MAX effector orthologs, as reported in Le Naour et al. 2023 (1) and listed in S1a Table. Indicated in blue are the OG cluster sequences for which a PDB structure was available and used for training the TM-pred scoring function (1).
The mature protein sequences were defined by submitting the full sequences to SignalP4.1 (2), Phobius (3), TargetP2.0 (4) and SignalP6.0 (5) for detection of putative cleavage site of a signal peptide. A consensus was derived from inspection of the software’s outputs and the limits of the mature proteins were set accordingly. The signal peptide of OG18 was detected by decreasing the detection cut…
The TM-pred score (1) is a predictive estimate of the TM-score given by TM-align that would be observed when superimposing a predicted model with the observed 3D structure. Values are given for the OG protein TM-pred models generated by the multiple template homology-based approach reported in Le Naour et al. 2023 (1) and visualised in S1 Fig.
(1) Le Naour—Vernet M, Charriat F, Gracy J, Cros-Arteil S, Ravel S, Veillet F, et al. Adaptive evolution in virulence effectors of the rice blast fungus Pyricularia oryzae. Seidl MF, editor. PLOS Pathog. 2023;19: e1011294. doi:10.1371/journal.ppat.1011294
(2) Petersen TN, Brunak S, von Heijne G, Nielsen H. SignalP 4.0: discriminating signal peptides from transmembrane regions. Nat Methods. 2011;8: 785–786.
(3) Kall L, Krogh A, Sonnhammer ELL. Advantages of combined transmembrane topology and signal peptide prediction--the Phobius web server. Nucleic Acids Res. 2007;35: W429–W432. doi:10.1093/nar/gkm256
(4) TargetP-2.0 : Almagro Armenteros JJ, Salvatore M, Emanuelsson O, Winther O, Von Heijne G, Elofsson A, et al. Detecting sequence signals in targeting peptides using deep learning. Life Sci Alliance. 2019;2: e201900429. doi:10.26508/lsa.201900429
(5) Teufel F, Almagro Armenteros JJ, Johansen AR, Gíslason MH, Pihl SI, Tsirigos KD, et al. SignalP 6.0 predicts all five types of signal peptides using protein language models. Nat Biotechnol. 2022;40: 1023–1025. doi:10.1038/s41587-021-01156-3
OG protein	Effector name	Identifier (Host_Mo_isolate_Gene ID)	Mature Protein Sequence	Limits	TM-pred score	PDB code
OG01		Triticum_Mo_B2_115880T0	KIENAIVPGFRIDLSREPNPVVYDAPASSVQECFWFMFYNGQRVDAGACHSDWSFGLQVGKRFVQIKTDKKCNLHGTYAPGWIVLGRERDDLNNNQNQRIQGKTITTREGN	22-132	0.87
OG02	AVR-PikC	Oryza_Mo_87_120_118150T0	ETGNKYIEKRAIDLSRERDPNFFDNPGIPVPECFWFMFKNNVRQDDGTCYSSWKMDMKVGPNWVHIKSDDNCNLSGDFPPGWIVLGKKRPGF	22-113	0.91	5A6W*
OG03		Brachiaria_Mo_Bd8401_113610T0	QNEYLDAKKHGIDLSRERAPNFVDHPGIPPSDCFWFLYKNYVRQDAGVCQSDWSFEMKIGQYWVTIHTDEGCRLSGIIPAGWLILGIKRLGF	22-113	0.84
OG04		Oryza_Mo_87_120_068120T0	ISQKAVFTSTSPRKKADAGYLRFQPSIDFAADGCYNRPAVDKNGSVSAGLPFAAMGLPRRGGPRQQQRRRMATATSSRSLAFAWMFDTMEMKAMERGPKKDNFDCAHDEQPASGLQAEW	21-139	0.59
OG05		Oryza_Mo_87_120_068110T0	ELCTIDILFRGRRVTFRNIPSGSFQQTEVQGKRCIISVDDSCQPTQVGLDQNYWSVKLREEALGL	23-87	0.72
OG06	AvrPiz-t	Oryza_Mo_87_120_117670T0	SFVQCNHHLLYNGRHWGTIRKKAGWAVRFYEEKPGQPKRLVAICKNASPVHCNYLKCTNLAAGFSAGTSTDVLSSGTVGSIGNDPQAQRQ	19-108	0.99	2LW6
OG07		Triticum_Mo_12_1_205_023240T0	LTCNLSINKDGKYFKQEQAIAGREVKFKDRDGNVVGICKTTTTYNCRRVTCKDLAPGYSEGEAWDVKPSGAVGSLGYDPSSS	19-100	0.72
OG08		Oryza_Mo_87_120_064890T0	ASPSTPASYSAEAAAAAALGPLTRIDKPFTQCRITYTAPNKKPVVNKLGHGGTAKLSVDGVTYTAVADAKCKLVVVGSPWPAGHFTVGQVVKGKVGVPPRMEIWVDEEDIVPKMSRLGLGRRPGRARHGQ	21-150	0.74
OG09		Echinichola_Mo_IR0015_070470T0	ASPSTPASYSAEAAAAAALGPLTRIDKPFTECRITYTAPNKKPVVNHLGYGGTAKLSVDGVTYTAVADAKCKLVIVGSPWPAGHFTVGQVVKGKVGVPPRMEIWVDEEDFVPKMSRFGLGRRPGRARYGQ	21-150	0.73
OG10		Triticum_Mo_12_1_205_049140T0	YKCRVYLKDGFDDSDDFQEGAPGDTVHLTASNCDIIKVFIRDACYYDILNVEDMPASYTIKTKKIDD	23-89	0.69
OG11		Setaria_Mo_Arcadia_117730T0	YKCRISLMNGSDSSDDYEDGKPGDTVNLQANNGDIVKVYIRDNCYYDILNKEKMPASYTIKTKRL	23-87	0.75
OG12		Lolium_Mo_CHRF_114940T0	GGKNGLKDCQVSLTATSEARRSFWDTQYADYNDDVEISAGRHKFVIHVEQDCGGSKVSGTIPPHHLVILSPMSGGGRRTIINSAGEVRLAAT	24-115	0.68
OG13		Lolium_Mo_Br58_118190T0	GGKNGLKDCQVSLTATSEARRSFWDTQYADYNDDVEISAGRHKFVIHVEQDCGGSKVSGTIPPHHLVILSPMSGGGRRTIINSAGEVRQAAT	24-115	0.67
OG14		Oryza_Mo_AG0004_119100T0	GGKNGLKDCQVSLTATSEARRSFWDTQYANYNDDVEISAGRHKFVIHVEQDCGGSKVSGTIPPHHLVILSPMSGGGRRTIINSAGEVRLAAT	24-115	0.68
OG15		Brachiaria_Mo_Bd8401_068860T0	TEQGSSDQKIRNLELEGSPEVRTSRSYEADNVGRAKTVTLPSHHRIPNVPNMFSGRARAAAGKPTSEEDGGKAIERRGADRKDLPVEQPHYYQYSADSDYWDSAPERRPKSPRPRITQWCKVELVKGREPQGMVKQNWDKTFVIKGFEFKLSHDCTIVAGRHEAERAGYAVLSAAYK	20-196	0.52
OG16		Triticum_Mo_12_1_205_001690T0	WTEKCIITIRKNDPALEKHTLYDMVSLPPDSDYTFGKFPPATAGVTIGVDDTCRAGLVVGDLNPPYDYRGMENPFYGLTGVELVRQLHDWRENPENVINFSLW	23-125	0.63
OG17		Triticum_Mo_12_1_205_033830T0	AGAKCRVDLKHGQAVVSSFEVLAGSRKTVKEEGFSWTCSTQRDTCDAVNCILPKGLTAVGVQISSGKAKDRAAEESAARQAAAPKVVA	23-110	0.68
OG18		Oryza_Mo_87_120_079830T0	GVANTDTDTNTNISINPAQPARRVFKIDGVDFTPLDTDCIIRICKGDKTIHAKFAPAGTEFDWYLDDRLTVLRLRSDCSVISGYVPKPWKVQGDKVSALPDDLSIVLAKWK	22-132	0.74
OG19		Oryza_Mo_87_120_110330T0	VCDFIIKQNGTQITSGNIWAGATANFLVSGKWAVVSATSECKLSLSGLPNNESYTILPTQDEETEGEDIEQADTPEAS	24-101	0.7
OG20		Lolium_Mo_Br58_016220T0	MEDGCSASILKYDANGGQETYYGSALPANGSIAFQPTEFGTEVVISVDANCNPTNTDDVKKSVPKGWGLHVYKKVTAIAGES	22-103	0.68
OG21		Oryza_Mo_87_120_063950T0	GLGCTYSLYNNIGRQLVSYAPVSPGGTIDYKIGRTTHKLKFADTCEFEKSVPRLPDYWKVFGHVEGQMMPVE	22-93	0.72
OG22		Triticum_Mo_12_1_205_114180T0	APSDGICTTVHGGQTFHNELRCIAEFYEHGDISNYFCHPKSDVKPGGVINCVYRDHPIVVKTGPGCNWKSIAGEMEQLKQKGVELKLLRRCMSERRNPYPPYSWNAGYGIEQAA	24-137	0.43
OG23		Stenotaphrum_Mo_SSFL02_117450T0	GFDCTIERRLGTQTKARGRTSAKAMPEMIPAESGKYTVIAGTRVWVYGDCRTYPTHLPDGSTISGRAFQASDVEEDCIELDVHGKPKQ	23-110	0.65
OG24		Stenotaphrum_Mo_SSFL02_116130T0	LGCEVFISKKSGGDGPIKSSCIPKSGSKVIVVNGKTVTVSADGSCKFSSKDLDPSLVMKFEGDCIGI	21-87	0.79
OG25		Echinichola_Mo_GN0001_113320T0	GPVNLQEVRSNDQQLHPYRCKFEVLHIWYTEPFLSSFIDPGQRAEITIEARARKTDFAIDIDGECKGTKVKGAGRIPENWFIRLSREGSKEVQFINDKPKNNRVSGGS	24-131	0.65
OG26		Lolium_Mo_Br58_116830T0	ATDLTETDRIAGADTRLVPGCLVKLYRPPKYIGCFDRSILVGAKCIPVQTTWKIKGHDISVWNGCSTVKGINLPKGWFVKGESAQCKVWHRKQ	22-114	0.62
OG27		Lolium_Mo_Br58_022860T0	ATPPGSPSARLAGTSNARLAGISNTNPPGGAPRPRQQCFLSADLGPDVMGQPTLLEATPFVNDMFDFHGYRCQMGKDCSHVRCRGFPAAFKMTARNYPDGKGPLGTSAGDSFVPGPVVKVYPAPR	23-147	0.64
OG28		Lolium_Mo_Br58_067180T0	APTPVPGIFDIFKKPVPTSCKLALTNGNKREVDAKLLPPSGTTILSDTSGAGVFTAKVNSKCEFTSVSPALPTGFKIEGSVDKEGKPPKSSTKPDTAAGTKPSTKPSTKTGSKTGTKTGTKAQA	19-142	0.75
OG29		Oryza_Mo_87_120_115900T0	QPEHCFVRILKYEIPIHGDGYLVGSDVNWWVGNQKVDFHINNDCTIQRRGGTQEKKPYRLDSISTLGEDLPKGFDFILFRESKIDEFLAQGGVTKRILGSMIL	25-127	0.67
OG30		Oryza_Mo_87_120_072540T0	VALPADPAPAPAPVRPVFGCFVRMSIVTTDKDSTSINSGDLIPTTNPGQVDFKDGSDTITVKLDKNCQPVGNIKHRKEVQFNALQKLTKNGGPFTDPDQPFITF	22-125	0.61
OG31		Oryza_Mo_87_120_115960T0	AGPSGVKAESSVRNPKYGDHCELTVWIHYKGKDIPLMRYYVEIGGDLTFDEKDGAWKHCVIKTTKQACQATWTGGSKSEPCPPKNINVDARKVIQQHEFESESDTWWKRDI	23-133	0.62
OG32		Brachiaria_Mo_Bd8401_036520T0	GPPGSVDPRGPERPVSPGTLAEDADSPARPCKVTISMAVSPGGYFRQIYGEGLTTRGGRVVIESFKCTVDETCNNPSCPDVPPTWQVTSYDVEKKLEGLGEQRGESVWGVGKKQEL	23-138	0.61
OG33	MoToxB	Lolium_Mo_Br58_090910T0	QGTGCSVEIINSNQVSVGSGCARINSVTNIGDNQGRRWGVLANSSCGLSTTQNLPSGWSLRQTGFCNA	21-88	1.01	6R5J
OG34		Oryza_Mo_87_120_115840T0	HGWQWCIVTVFYQGRSTGETFPTAKKVGRKYEFPGEGKRYAPYKFVCDDQCKCVSAGRPFLTGMRLEGQGHVPKAKHE	24-101	0.66
OG35		Setaria_Mo_Arcadia_116450T0	NGRGWCKVKVLYRHNRKEAQATYAEIDKETHWNLDGFPIVIKPDGDCTIKLVSGWVDHETYYFKGETHKVTTYSK	23-97	0.69
OG36		Stenotaphrum_Mo_SSFL02_031790T0	DDLPPNGCLVKILDGQRSLGERCIKFGEEGYVTVHAEKRGYRYSLANVQTGADCRNKGEGTNLQVVPAQNAGGEGRRRKAGPALIPGKTWSSEPARC	20-116	0.64
OG37		Brachiaria_Mo_Bd8401_070610T0	VWECHVTVWEGNTPRGTEMLKEGGDDKTIAGYTCRAGAGCKAECDGMNPPFRVLGTPHSEWC	22-83	0.61
OG38		Brachiaria_Mo_Bd8401_113550T0	AKLCKWTVLNSEGEIIESGSCLNTEYMKHGDIHVEFENDCTPIIFGADRVAEKVTIKGEIEEVLGCE	23-89	0.64
OG39		Oryza_Mo_AG0004_119250T0	SRRMCILALAEKNQNPEKPSFLEDTFQEIEAPAAAMLSYGGHEIHFELDKNCWPRLRHGSAVPPGYSAHIYSEGSDKYPPTSAVIEGAHVQKLPGFNPRGSVGFYERLTGLS	23-134	0.62
OG40		Triticum_Mo_12_1_205_116350T0	SRRMCILALAEKTQNPEKPNFLKDTFEEVEAPAAAMLSYGGHEIHFELDKNCWPRLRHGSAVPSGYSAHVYSDGSDKYPPTSAVIEGAHVQKLPGFNPRGSVGFYERLTGLS	23-134	0.63
OG41		Brachiaria_Mo_Bd8401_117640T0	FGPDNVIASRRMCILTFAEKTQNPEKPNFLEDTYQEVEAPAAAMLSYGGHEIHFELDKNCWPRLRHGSAVPPGYSAHIYLEGSDKYPPTSAVIEGTHVQKLPGFNPKGNVRFYEKLIGLS	21-140	0.63
OG42		Brachiaria_Mo_Bd8401_117480T0	SRRMCMLALAETTENPETPNFIHGTLQEVQAPTAASISYGGHYIHLKLDKNCLPKLVQGSSVPPGYSVHIFSKGSDKYTPTSVVIEGTEVQELPGFDPRGSVDFYERLVGLSRS	23-136	0.65
OG43		Triticum_Mo_12_1_205_099660T0	RPSGPPSPVAGHSNTAARPPSPVAGSSGAAAGPTSPKSGEQKQQVPVCLVQLLEGDLFWKFYTARPGELYAFAIDSLSGSFITAKDCTIKDVHGKKIRRRFTLKSFAASMDLMTGELTVHGPAPVAKGYSGEIQEAYMSLSTGSYNISKNIIFAS	24-178	0.63
OG44		Triticum_Mo_B2_097790T0	TPAAAGSSEDMPIETLQQLSGRKPTKNRKLLDQYAQDMQRDPPPRGMIPLPSHVDAFHVPEATQMYAPGYDLNKAPCRIVIYKPTNPIGGTGEEYFMGSVAPGGVARFDGYICKASKDCLRPTCFNMPFGFRYFGRHMRYEHVLDFQYGRIGIKEAEDR	24-182	0.65
OG45		Brachiaria_Mo_Bd8401_032890T0	APATPAPSKPAAVLPQLCKVEMFDNNARFVGMARGNWDKDFVIKGHTIKCNTRCETKDVVLPKNWSVKGYMIKV	20-93	0.68
OG46		Stenotaphrum_Mo_SSFL02_071710T0	ADPKNCKFNVLNGSGINVANGCCDVTKKQVTVSPFTVSCTESCGLAIVSGGDPTFSLQNAGRC	20-82	0.7
OG47		Triticum_Mo_12_1_205_114780T0	SSDSDSDSSPDRGLSRMCCDYKISPGGKSWSTKKGVQNWFHYKGKRYDVMAFDRCNLVWGRRGEPKKLTFEFVGDREAAADGTC	23-106	0.63
OG48		Eleusine_Mo_B51_040130T0	FPWDERVCQVTVFYPGKETGTLMPHLMEPEEPIVIPKINGKRYYAVSDANCKYKRYDLDPEGNPWPSGLRVKGVAVNLWKEKLD	24-107	0.67
OG49		Oryza_Mo_87_120_054380T0	GRGSYLTVKPSELDKQIAQLEEYLRNPPCKVTIYAPPRKQGKTQLRTEMGFASAGKNEDVPVKIASTGHTYQCRTDATCEEPVCHGLPNGWTYDGVYMHTFTELSLEQLKAQKAAQTSRH	23-142	0.67
OG50		Oryza_Mo_87_120_116980T0	DDVMKDCYYTVWTSNGNSWLRSIRDKTWSDHTLGIHGASVYFDEDCYPHYHSKEILVRKGCHEETTIPK	23-91	0.62
OG51		Oryza_Mo_87_120_025600T0	SRPYHGQIQDLRRPLLCDVYIEYPSGQVFDQALGHDIVPAGETAEISGFRCKTVRGTCVIPPTCDTPPEYRVTSWKFEREMSDPERTRFIARFPNVRI	24-121	0.66
OG52		Lolium_Mo_Br58_051980T0	TEPGQSPPGRMREGSAWFPGDPTYDCGISIFRPPKPGSRSRNGALAEVIYVNRGETFKIIEGRYTCSVEQNCERPDCNLPRTWNYRGQWGLARPARKNTYFDENGVQKFNTLASESHKRLYDCRVAIWQPPMDARTTVETLAEATHFNLGESVRVLRGRFTCKAEQKCGNVICNLPEGYKYQSITGGPFQPMEKTRKFYPA	23-223	0.63
OG53		Triticum_Mo_12_1_205_115630T0	INEDCIVSLVPDGGSFARKTLRSSPGQQHDLQWGKYAFTIRVENGCAGKKTAGTIPPAHFVSVGRAASLKPTSILRDGDPRPPTAVYPPQQPPRTEGRRTRYGSSAGAVTVGGR	24-137	0.71
OG54		Brachiaria_Mo_Bd8401_116370T0	GEGDYYFTPPPATEKCAYTIYRVASKNGLKALVREGDYMAYKNWDQEIHGVQVHFDGECNPKYKSDVYVFKKGVREEKHIWLSPPPNKSSGVH	23-115	0.64
OG55		Eleusine_Mo_B51_023380T0	DSDPHFCKVSVYYQDENTPRYQSTKKFAVPPAKVRILVGSRMHEVTVDKACKRTGWNGWFGLPRGYTIETEGWRLKGAPEVNEILSLVLQLNEGVLRLSSGIATRS	23-128	0.68
OG56		Brachiaria_Mo_Bd8401_049230T0	GKWRCNVKIYNDKGKYQGQASDDWGETLTIRGYTCYTDSYCKASCDGLPAGWTAEGTQLN	23-82	0.68
OG57		Echinichola_Mo_GN0001_111790T0	MFGRRRDGRMPPWEWVTWKDFCRLTLKKGDEIQSQSKWVAKPGPIGILIQPGVYESFKTDKYCNPKVRRGKLPDGYTFHGELKYITPDLASMYNRVLDDTKWWPFDSQEAPQISTTV	19-135	0.69
OG58		Eleusine_Mo_B51_116520T0	ARPNYCEYYIKTLEGWELVGWVKIGGQDELTWKGDSIGVKAEDTNCKVVLVNGQRAPVWLTAVPSTH	20-86	0.8
OG59		Stenotaphrum_Mo_SSFL02_062960T0	GPRYIPHPECEVTIMKPGTPSPRSPYTLPEEYERGYGPGDSKTKIKVGKFFCVADSHCTPNCGRLPNENWYADGAEAPRCEDGLASIYN	23-111	0.52
OG60		Triticum_Mo_12_1_205_115240T0	GKHGRDDYDCTVIFRNNHAPERQPIVVHTYYSRDLPIELDGVRHTIQLSGCTPEQSQIPQGYSVEHMTYKNYLRQEIFNERPFWP	23-107	0.69
OG61		Triticum_Mo_12_1_205_116640T0	TEVTILKKGERIAWVTVEPGSSKSVNIRGKYFTVSVSDSGEKSISGSKYSVE	23-74	0.86
OG62	AVR-Pib	Echinichola_Mo_GN0001_114110T0	TQVTILKKGERITWVEVPKGESRVFNIRGKSVTVSVSDDGTPSISGSKFTVE	23-74	0.91	5Z1V
OG63		Oryza_Mo_87_120_074600T0	ATARLCTVQIMRDDYVHTVAYKKIEFPGPTTKPFKFKWEIHGVTYNVEVLYEECAAKIYKEPALPDGLIIKGHIEGSHF	51-129	0.67
OG64		Lolium_Mo_Pg1213_22_115930T0	KCVIGLTFNGNWVPNNRFVISPGGKFSFIANYVIIPVRLDESCHWHQDLAENAKPVIIPTGYGIKSCDEGDFVNDQCQEPPKRTSIGGTKVYAFS	24-118	0.65
OG65		Brachiaria_Mo_Bm88324_114960T0	GPPNDAAIVAIPQKGQPGPPKKPPPEVPMKLIEVRPITDFRLNAFNKRVPGCEFGIFYKLLDDGGTLIGTQVERVGRSKYSWKFVPYEFAGCKWDKECNPIDKKRCQFHADRKDDDGTIIKYYKVVA	23-149	0.54
OG66		Lolium_Mo_Br58_073460T0	MPSDTTGKPSGTTVDPSKPDYSAPRYWIDKCIVQLLDAKTEEIVMERFSSGFGMWDSVSYLGHTYQFRLDQDCKTIWGDSRGSIHPSVKFRKVRARVNMHTRKLDPLYVVD	24-134	0.65
OG67		Echinichola_Mo_GN0001_115030T0	ADCTIGCKYLENGKWVHVSKTANIGDTLYIMGHSTKIGRGCTPETTSWSDAEIYSW	22-77	0.66
OG68		Oryza_Mo_INA168_119370T0	ADCTIGCKYLENGNWVHVSKAANIGDTLYIMGSSSSSSSIS	22-62	0.57
OG69		Lolium_Mo_Br58_118830T0	GKKGDCFMGLYETGGRNPNHIIGQETPDDSGKFKYRLGDGWILHVTVDKCKLVKYSGLVPWGYELRVFPSVDYNPNRKTAPPPKPVARPA	22-111	0.63
OG70		Eragrostis_Mo_G17_016110T0	ARDCRLYYCWGPGTDNRRVVGTVDRGGSLKDYVNGQTITVKAGNDCKAEVIGGSVASGYYYEGFTTASGR	23-92	0.69
OG71		Oryza_Mo_87_120_091800T0	RENGHADNVKLAHNNANLSDKTYHYSTYELSNGEWVHRPEYSKGTKPGGYEGILGRPYFIHLDKYCNPSYPDSKTVYIRVHNDDVINCAYWTGFPIEFIENQIAKGREAEI	23-133	0.6
OG72		Oryza_Mo_87_120_117680T0	KGCPYSVRRYDKEVKWDIVEAGKSHIRVIDGYPATISADQDCKLKIKGLARLKYTIAPGDSSTIKPKRGCTAPRVT	23-98	0.69
OG73		Setaria_Mo_Arcadia_116640T0	VHECFTTIHAKTPFRSSYSPEYYKASLLQMRPGEDYYFKNPSPFEGCLVKFDEECTQLIWERLFDFPETTACPPADAKVDVPTRKEVAPPGTKIVS	23-118	0.61
OG74		Setaria_Mo_Arcadia_118280T0	IYECYVSLKINGIEHYKPEGRMEFPGATTVYDIGGYGTVVIVLGDTCEPIYKTELKLPQAFDFSSRIFKKRKQSEGQPSGREEVKHQRIEAQEWKPGNV	23-121	0.64
OG75		Setaria_Mo_Arcadia_088500T0	SPLLGRFFRHRDKLPPPPQPSDGLRRTWEEARDNDCEVRIFSDKVNKYIQPLDRFFITPGLETHYIINAGGVQYPVSFLAPKGCEAAITGKLPPTYGVLISTKSYRVFWAYREGYAPMRTDPGWYPGRPDGSHSRMHAGPPEQFVKLPPTAMRDA	24-178	0.69
OG76		Lolium_Mo_Br58_118470T0	AGGNNRAKTKSKTPMLDSLVEHRSPIFCLVQMCEMLDGGKKDCTRWYKVYPGGSHTFQEDGRDTITVTFDNKCKKSLSGSTKKRSIGFPTQVVYRSDDPILAGISKIFEPGRAPNYH	22-138	0.67
OG77		Oryza_Mo_AG0004_069780T0	MRETLPDYTLHPLSRYAVLVDGDCNARAEYGIAPPGNTFRGCTAYEYRTNGDSCPWPRHVHRAQPEPEPEESTSGWFFSWGEKNKKPALTGGRQTEAYIDRKTGRRAVRTLKATAAACLEVIPELFGYDLPFNPFPDASSPFALKLPIAGT	1-151	0.28
OG78		Triticum_Mo_12_1_205_033750T0	TPAFRLFSKQQDCTINVADGDGRIVDTRQTFNGGSLAIAHVNDKDVPLTVNADCTVGQSNDLPAGFKASGFPTNGVRLPSSEKPSGEAKSSGKRPKTKRPRDLSALVKGAAADLAV	25-140	0.71
OG79		Oryza_Mo_CH1881_070540T0	APAEAGPGAIVKAKCPYTAFRHRNGKLKPVYYGEADANSEEQISFAQVKFAPDCKILESSGGKVLRVKNGHVDSW	23-97	0.61
OG80		Brachiaria_Mo_Bm88324_068560T0	ADATPGPGAFVKAKCPYTVFMPRNGQWTKTREDEADADSEEQIRFAKVKFAADCKIVSNSAKKLLFVKNGHVDSI	23-97	0.62
OG81		Triticum_Mo_B2_059810T0	MAEHIVDFKFMHFEKKDYLASLTAYENDFYSLYFQGHNRHHNAFSNCLFCFWPYRHSNPRCCGRGRLPSGYYD	1-73	0.59
OG82		Oryza_Mo_BN0019_047960T0	ECQWFLKNKVGNTVHTNYIKEGASQTWTVQDIPITFTVDKNCRKVTTKPDLPEGFTATARTRL	26-88	0.72
OG83		Setaria_Mo_Arcadia_074170T0	LNWAWYCKLYLMEGQVIQSESLWTKLGSPVELLTMPGISQPIKTDNNCNPIIKRGSLQKEYMITGSKQKFHDEQVSLMNSMRAQRPFDQYGYW	19-111	0.67
OG84		Stenotaphrum_Mo_SSFL02_017760T0	LEDTKHKCFIDIWKQEGDWTSGRESLSLSVAKNPGESYWFKQGLLGVSFTLITIDDDCDASLRFGKMPPRFFFEGRENRMYGLTGHKLIGEINYQKRHPFQNTR	24-127	0.6
OG85		Eleusine_Mo_B51_117060T0	DDRIVLLRSTLIPKFTLPDGKRGPVCSYAHYLHTPGTKEVEEHGTNGWAAVQPNDPRWYPDCRPKGYYKEYYVNNKKYWTWDEEKATEADEKRLQKIQEEDSKAREAKVKVREEALRQLRDIQEKERQQKKSHGK	23-157	0.45
OG86	AVR1-Co39	Triticum_Mo_B2_117270T0	WKDCIIQRYKDGDVNNIYTANRNEEITIEEYKVFVNEACHPYPVILPDRSVLSGDFTSAYADDDESC	23-89	0.9	5ZNG
OG87		Triticum_Mo_12_1_205_117030T0	GKDGDPNAYHVDRPCRVDLYEFVHTKPGLTSWSWVHRFNGDARRASLFRAMGYLCSVDYNCKNFHCEKLTSWRWRKKSIDMAKKYRKSGPPPITHIDP	19-116	0.64
OG88		Oryza_Mo_87_120_118270T0	KRCDVGIYNSDGTGPRAYKNIDIPASCSQWDFDFEYGGVTYTVRLHYEGCRTEIIGRPQLPSHLIIRGSSPW	50-121	0.67
OG89		Triticum_Mo_12_1_205_116870T0	VPFQGSNTFNNCEVSVRDKSGTEVAHACIKAGGSKNVGGAVVSTSNKCVVSTTSKTLTAVHVGGCDI	20-86	0.63
OG90		Triticum_Mo_12_1_205_116380T0	VKSIPPTAKANTPAVGPCRIYIDGPFNTKYGIYPSYGHAETSPGGSVVIEQFRCTVDATCTRPTCNIPSNFMVSGMDLSQRGLSDSDSE	24-112	0.65
OG91		Brachiaria_Mo_Bm88324_114700T0	GKESYKVKKICHYSIQKLHGTTWYQVGTGQADAGKDTHIEGTKVFFSNQCLPQWNNRRLYIKLDSEEVVPV	23-93	0.6
OG92		Echinichola_Mo_IR0088_113040T0	LPGNKAHTSSPKSSPAGKVQGYCCKYTIMPGDRVWIVKSGIEYMFEHNGKKYNVMAYDKCNLVWPAWGKKGGPEGLTFEYEERWPKNKDGEC	23-114	0.53
OG93	AVR-Pia	Brachiaria_Mo_Bd8401_118010T0	APARFCVYYDGHLPATRVLLMYVRIGTTATITARGHEFEVEAKDQNCKVILTNGKQAPDWLAAEPY	20-85	0.97	2MYW
OG94		Setaria_Mo_Arcadia_065120T0	VGGKQVHSINTESTLNGCLVTLRQRTNGGPANHPVKSEARCIRLNQSVHVGGHLITVGEHCYDVTANNLPANWYPHVLPAESTTIGSSQGPITDLHPACDSTRLLRLVRV	22-131	0.65
(*) PDB code of the allelic variant AVR-PikD
