## Supplementary material for "The structural landscape and diversity of *Pyricularia oryzae* MAX effectors revisited": S3_Table

### Sheet: Feuil1
	S3 Table. Report on structural studies of 10 putative MAX effectors (OG proteins)
	OG proteins are P. oryzae OG cluster representative sequences predicted to be MAX effectors, as reported in Le Naour et al (1).
	Data of OG protein expression level during plant infection are extracted from Le Naour et al. (1)
	Culture conditions are those used for subsequent structural studies. "37°C + 30°C" stands for "exponential culture at 37°C followed by IPTG induction at 30°C"
	(1) Le Naour—Vernet M, Charriat F, Gracy J, Cros-Arteil S, Ravel S, Veillet F, et al. Adaptive evolution in virulence effectors of the rice blast fungus Pyricularia oryzae. Seidl MF, editor. PLOS Pathog. 2023;19: e1011294. doi:10.1371/journal.ppat.1011294
OG proteins				Progress status	Expression in E. coli			Protein production and purification			Structural Studies
OG cluster	Identifier (Host_Mo isolate_Gene ID)	Mature protein sequence	Expression level during plant infection		Vector	Tag(s) and cleavage site(s)	Expression level, recovery from cell extract	Culture conditions	Purification conditions	Protein sample buffer	Method	3D Structure
OG28	Oryza_Mo_87_120_069690T0	APTPVPGIFDIFKKPVPTSCKLALTNGNKREVDAMLLPPSGTTILSDTSGAGVFTAKVNSKCEFTSVSPALPTGFKIEGSVDKEGKPPKSSTKPDTAAGTKPSTKPSTKTGSKTGTKTGTKAQA	strongly expressed	Structure deposited in the PDB	pDBccdb	N-Ter His tag, 3C	High, supernatant	M9 N15, 37°C + 30°C	Native Histrap, GF	10mM phosphate pH 6.8 150 mM NaCl	1D, 2D and 3D 15N NMR	PDB : 8C8A
OG31	Oryza_Mo_87_120_115960T0	AGPSGVKAESSVRNPKYGDHCELTVWIHYKGKDIPLMRYYVEIGGDLTFDEKDGAWKHCVIKTTKQACQATWTGGSKSEPCPPKNINVDARKVIQQHEFESESDTWWKRDI	strongly expressed	Purification protocole to be optimised	pDBccdb and PepL	N-Ter His TRX tag, 3C	Moderate, supernatant and cell pellet	LB	Native Histrap. Problems with 3C cleavage.	50 mM Tris pH 8, 500mM NaCl	Not Done
OG40	Triticum_Mo_B2_116720T0	SRRMCILALAEKTQNPEKPNFLKDTFEEVEAPAAAMLSYGGHEIHFELDKNCWPRLRHGSAVPSGYSAHVYSDGSDKYPPTSAVIEGAHVQKLPGFNPRGSVGFYERLTGLS	not expressed	Disused	pDBccdb	N-Ter His tag, 3C	High, supernatant	Not Done
OG47	Oryza_Mo_87_120_117490T0	SSDTDSDSSPDRGLSRMCCVYKIHPGGNIWSTKKGEQAWFRRRFSKYEVMAYDRCNLEWGFSGKPRGLTFEFLWDKEAAADGTC	strongly expressed	Structure deposited in the PDB	pDBccdb	N-Ter His tag, 3C	High, cell pellet	M9 N15C13, 37°C + 30°C	Histrap in urea, renaturation, 3C cleavage, GF	25 mM Na acetate pH 4.6, 2mM DTT	2D, 3D H, N15, C13 NMR	PDB : 7ZKD
OG48	Oryza_Mo_87_120_033040T0	FPWDERVCQVTVFYPGKETGTLMPHLMEPEEPIVIPKINGKRYYAVSDANCKYKRYDVDPEGNPWPSGLRVKGVAVKLWKEKLD	weakly expressed	Purification protocole to be optimised, 1st crystallogenesis screens inconclusive	pDBccdb	N-Ter His tag, 3C	High, supernatant	LB and M9 N15	Native Histrap, 3C cleavage, GF	20 mM Tris pH 7, 150mM NaCl, 1mM DTT	1D NMR, crystallogenesis
OG49	Oryza_Mo_87_120_054380T0	GRGSYLTVKPSELDKQIAQLEEYLRNPPCKVTIYAPPRKQGKTQLRTEMGFASAGKNEDVPVKIASTGHTYQCRTDATCEEPVCHGLPNGWTYDGVYMHTFTELSLEQLKAQKAAQTSRH	medium expression	Disused: purification protocole to be optimised	pDBccdb	N-Ter His tag, 3C	High, supernatant	37°C + 20°C	Native Histrap, 3C cleavage, GF	25 mM NaP pH 6.8, 150 mM NaCl, 1mM DTT	Not Done
OG54	Oryza_Mo_87_120_114200T0	GEGDSYSTPPPATEKCAYTIYRVASKNGLKALVREGDYIAYNNWDQEIHGVQVHFDGECNPKYKSDVYVFKKGVREEKHIWLSPPPNKSSGVH	strong expression	Disused: expression conditions to be optimised	pDBccdb	N-Ter His tag, 3C	High, supernatant	Not Done
OG56	Oryza_Mo_87_120_117760T0	GKWRCNVKIYNDKRKYQGQASDDWGETLTIRGYTCYTDSYCKASCNGLPAGWTAEGTQLN	strongly expressed	Purification protocole to be optimised	pDBccdb	N-Ter His tag, 3C	High, cell pellet	M9 N15	Histrap in urea, renaturation, 3C cleavage, GF	20mM NaP pH 6.8, 150 mM NaCl, 1mM DTT
OG60	Oryza_Mo_87_120_117180T0	GKHGRDDYDCTVIFRNNHAPERQPIVVHTYYSRDLPIELDGVRHTIQLSGCTPEQSQIPQGYSVEHMTYKNYLRQEILNERPFWP	very strong expression	Structure deposited in the PDB	pDBccdb	N-Ter His tag, 3C	High, cell pellet	M9 N15C13, 37°C + 30°C	Histrap in urea, renaturation, 3C cleavage, GF	25 mM Na acetate pH 4.6, 2mM DTT	2D, 3D H, N15, C13 NMR	PDB : 7ZK0
OG67	Oryza_Mo_AG0004_119290T0	ADCTLGCKYLENNRWVSVSKSANIGDTLYIMGHSTKIGRGCKPETTEWSDAEIYSW	strongly expressed	Structure deposited in the PDB	pDBccdb	N-Ter His tag, 3C	High, cell pellet	M9 N15C13, 37°C + 30°C	Histrap in urea, renaturation, 3C cleavage, GF	25 mM Na acetate pH 4.6, 2mM DTT	2D, 3D H, N15, C13 NMR	PDB : 7ZJY
