## Supplementary material for "The structural landscape and diversity of *Pyricularia oryzae* MAX effectors revisited": S5_Table

### Sheet: Feuil1
S5 Table. Summary of AlphaFold2 modeling statistics and list of validated MAX effectors
OG proteins are the selected representative sequences of the 94 orthogroup (OG) clusters of MAX effectors orthologs. OG protein sequences are given in the S2 Table.
OG proteins are shown in blue when an experimental structure is available and in black when their MAX structure was validated by AF modeling.
OG proteins for which the MAX core was not predicted by AF are indicated in red and those predicted with insuffient confidence are indicated in orange
For each OG protein, 3 different implementations of AlphaFold2 were used to generate the multiple sequence aligment (MSA) from which protein 3D models are predicted:
	MMSEQS2, the colabfold version of AlphaFold 2.0 (1) where the MSA is built from the MMSEQS2 web server.
	Custom MSA, the colabfold version of AlphaFold 2.0 (1) where the MSA is provided by the user, here using MUSCLE (3).
	JACKHMMER, a local implementaion of the original AlphaFold2 (2), version 2.2.0
Overall pLDDT scores are the average predicted local distance deviation test (pLDDT) scores given per residue for the top ranked model predicted by AlphaFold2 for the full-length proteins.
Cells with pLDDT values greater than 60 and above are colored from yellow to green. Those with pLDDT values below 60 are colored from orange to red.
The MAX fold column indicates the presence (yes) or absence (no) of the b-sandwich core characterizing known MAX effectors
pLDDT MAX scores are the average pLDDT scores for the predicted MAX core domain only, calculated for residues between the N-ter of ß1 and the C-ter of ß6 determined by STRIDE (4) and indicated in the S7 table
Validated MAX structures are the AF models having the highest pLDDT MAX score. AF models with a pLDDT MAX score below 60 were rejected. The PDB code of experimentally determined MAX structures are indicated.
(1) Mirdita M, Schütze K, Moriwaki Y, Heo L, Ovchinnikov S, Steinegger M. ColabFold: making protein folding accessible to all. Nat Methods. 2022;19: 679–682. doi:10.1038/s41592-022-01488-1
(2) Jumper J, Evans R, Pritzel A, Green T, Figurnov M, Ronneberger O, et al. Highly accurate protein structure prediction with AlphaFold. Nature. 2021;596: 583–589. doi:10.1038/s41586-021-03819-2
(3) Edgar RC. MUSCLE: multiple sequence alignment with high accuracy and high throughput. Nucleic Acids Res. 2004;32: 1792–1797. doi:10.1093/nar/gkh340
(4) Frishman D, Argos P. Knowledge-based protein secondary structure assignment. Proteins Struct Funct Genet. 1995;23: 566–579. doi:10.1002/prot.340230412
Sequence Identification			Overall pLDDT scores of AF models			MAX Fold	pLDDT MAX scores			Validated MAX
OG protein	Effector name	Host_Mo isolate_Gene ID	MMSEQS2	Custom MSA	JACKHMMER		MMSEQS2	Custom MSA	JACKHMMER	AF model	pLDDT MAX	PDB code
OG01		Triticum_Mo_B2_115880T0	70.45	46.36	79.58	yes	87.2	57.95	94.25	AF_MAX01	94.25
OG02	AVR-PikC	Oryza_Mo_87_120_118150T0	85.46	76.38	94.12	yes	94.048	85.224	98.096	AF_MAX02	98.096	7A8A
OG03		Brachiaria_Mo_Bd8401_113610T0	81.73	66.07	89.74	yes	90.433	72.11	95.982	AF_MAX03	95.982
OG04		Oryza_Mo_87_120_068120T0	39.64	37.93	56.52	no	NC**	NC	NC
OG05		Oryza_Mo_87_120_068110T0	73.44	87.97	91.2	yes	62.98	91.88	92.62	AF_MAX05	92.62
OG06	AvrPiz-t	Oryza_Mo_87_120_117670T0	81.77	62.34	81.22	yes	92.561	70.309	91.652	AF_MAX06	92.561	2LW6
OG07		Triticum_Mo_12_1_205_023240T0	85.66	83.02	88.1	yes	94.728	92.648	95.704	AF_MAX07	95.704
OG08		Oryza_Mo_87_120_064890T0	44.43	52.57	49.57	yes	52.695	63.24	58.159	AF_MAX08	63.24
OG09		Echinichola_Mo_IR0015_070470T0	46.93	49.94	40.3	yes	58.026	61.016	45.312	AF_MAX09	61.016
OG10		Triticum_Mo_12_1_205_049140T0	55.97	90.34	63.41	yes	56.302	91.208	63.66	AF_MAX10	91.208
OG11		Setaria_Mo_Arcadia_117730T0	90.65	95.36	93.07	yes	91.016	95.653	93.222	AF_MAX11	95.653
OG12		Lolium_Mo_CHRF_114940T0	88.1	77.53	48.58	yes	92.873	81.477	48.632	AF_MAX12	92.873
OG13		Lolium_Mo_Br58_118190T0	88.87	75.27	54.43	yes	93.737	79.56	55.024	AF_MAX13	93.737
OG14		Oryza_Mo_AG0004_119100T0	86.55	77.67	73.87	yes	91.142	81.441	76.882	AF_MAX14	91.142
OG15		Brachiaria_Mo_Bd8401_068860T0	60.03	NA*	60.66	yes	72.78	NA	87.88	AF_MAX15	87.88
OG16		Triticum_Mo_12_1_205_001690T0	55.02	60.21	67.35	no	NC	NC	NC
OG17		Triticum_Mo_12_1_205_033830T0	81.45	69.42	81.08	yes	94.786	80.426	93.72	AF_MAX17	94.786
OG18		Oryza_Mo_87_120_079830T0	59.74	52.92	52.96	yes	80.264	66.155	62.053	AF_MAX18	80.264
OG19		Oryza_Mo_87_120_110330T0	83.01	85.21	83.61	yes	93.159	95.32	93.226	AF_MAX19	95.32
OG20		Lolium_Mo_Br58_016220T0	77.5	82.3	70.07	yes	82.845	88.174	73.731	AF_MAX20	88.174
OG21		Oryza_Mo_87_120_063950T0	85.21	86.93	57.97	yes	90.281	91.978	61.727	AF_MAX21	91.978
OG22		Triticum_Mo_12_1_205_114180T0	39.17	36.98	40.3	no	NC	NC	NC
OG23		Stenotaphrum_Mo_SSFL02_117450T0	46.99	37.97	59.97	yes	NC	NC	65.543	AF_MAX23	65.543
OG24		Stenotaphrum_Mo_SSFL02_116130T0	45.36	84.46	46.95	yes	46.14	85.708	47.379	AF_MAX24	85.708
OG25		Echinichola_Mo_GN0001_113320T0	72.99	77.99	73.41	yes	82.881	90.391	85.011	AF_MAX25	90.391
OG26		Lolium_Mo_Br58_116830T0	41.04	38.99	40.59	yes	NC	43.9	NC		43.9
OG27		Lolium_Mo_Br58_022860T0	34.94	NA	51.53	yes	NC	NA	62.522	AF_MAX27	62.522
OG28		Lolium_Mo_Br58_067180T0	56.92	58.65	64.21	yes	70.73	74.12	73.44	AF_MAX28	74.12	8C8A
OG29		Oryza_Mo_87_120_115900T0	58.9	60.07	59.65	yes	62.664	64.138	63.086	AF_MAX29	64.138
OG30		Oryza_Mo_87_120_072540T0	55.84	53.3	56.05	yes	59.278	56.01	60.995	AF_MAX30	60.995
OG31		Oryza_Mo_87_120_115960T0	56.46	61.4	57.77	yes	NC	74.488	NC	AF_MAX31	74.488
OG32		Brachiaria_Mo_Bd8401_036520T0	44.32	66.26	41.57	yes	49.55	82.28	45.039	AF_MAX32	82.28
OG33	MoToxB	Lolium_Mo_Br58_090910T0	94.06	92.2	95.05	yes	95.314	93.419	96.152	AF_MAX33	96.152	6R5J
OG34		Oryza_Mo_87_120_115840T0	85.19	60.62	64.72	yes	88.825	63.684	67.084	AF_MAX34	88.825
OG35		Setaria_Mo_Arcadia_116450T0	87.02	63.12	88.17	yes	92.529	67.559	93.988	AF_MAX35	93.988
OG36		Stenotaphrum_Mo_SSFL02_031790T0	68.21	59.54	51.39	yes	70.597	63.127	58.186	AF_MAX36	70.597
OG37		Brachiaria_Mo_Bd8401_070610T0	88.52	87.94	89.55	yes	90.861	91.721	91.725	AF_MAX37	91.725
OG38		Brachiaria_Mo_Bd8401_113550T0	81.85	49.46	80.66	yes	85.07	50.55	83.526	AF_MAX38	85.07
OG39		Oryza_Mo_AG0004_119250T0	82.55	76.37	81.04	yes	89.551	83.471	87.251	AF_MAX39	89.551
OG40		Triticum_Mo_12_1_205_116350T0	84.82	79.66	83.36	yes	90.751	86.623	89.276	AF_MAX40	90.751
OG41		Brachiaria_Mo_Bd8401_117640T0	74.16	69.3	67.06	yes	84.809	80.187	78.167	AF_MAX41	84.809
OG42		Brachiaria_Mo_Bd8401_117480T0	79.76	73.61	80.17	yes	88.179	81.809	87.839	AF_MAX42	88.179
OG43		Triticum_Mo_12_1_205_099660T0	37.4	55.91	36.59	yes	NC	68.16	NC	AF_MAX43	68.16
OG44		Triticum_Mo_B2_097790T0	67.91	41.02	51.06	yes	75.89	57.37	61.78	AF_MAX44	75.89
OG45		Brachiaria_Mo_Bd8401_032890T0	82.56	69.87	78.79	yes	91.077	75.764	86.627	AF_MAX45	91.077
OG46		Stenotaphrum_Mo_SSFL02_071710T0	86.18	83.5	86.8	yes	87.7	85.578	88.659	AF_MAX46	88.659
OG47		Triticum_Mo_12_1_205_114780T0	83.84	45.18	84.5	yes	92.73	47.018	92.838	AF_MAX47	92.838	7ZKD
OG48		Eleusine_Mo_B51_040130T0	47.25	54.93	79.81	yes	48.83	56.957	85.029	AF_MAX48	85.029
OG49		Oryza_Mo_87_120_054380T0	86.15	80.87	81	yes	91.923	84.689	88.083	AF_MAX49	91.923
OG50		Oryza_Mo_87_120_116980T0	56.15	51.07	58.47	yes	58.848	52.333	62.262	AF_MAX50	62.262
OG51		Oryza_Mo_87_120_025600T0	52.62	33.85	61.92	no	NC	NC	NC
OG52*		Lolium_Mo_Br58_051980T0	50.3	39.29	61.51	yes	58.256	45.78	66.023	AF_MAX52	66.023
OG53		Triticum_Mo_12_1_205_115630T0	75.38	66.32	66.42	yes	90.784	83.285	79.253	AF_MAX53	90.784
OG54		Brachiaria_Mo_Bd8401_116370T0	59.41	55.23	44.11	no	NC	NC	NC	AF_MAX54
OG55		Eleusine_Mo_B51_023380T0	71.78	85.04	74.96	yes	72.212	86.712	79.315	AF_MAX55	86.712
OG56		Brachiaria_Mo_Bd8401_049230T0	88.66	93.66	88.65	yes	90.687	95.377	90.464	AF_MAX56	95.377
OG57		Echinichola_Mo_GN0001_111790T0	37.43	56.09	48.99	yes	37.447	63.407	58.509	AF_MAX57	63.407
OG58		Eleusine_Mo_B51_116520T0	90.54	83.27	93.72	yes	91.77	84.566	94.98	AF_MAX58	94.98
OG59		Stenotaphrum_Mo_SSFL02_062960T0	37.57	41.85	36.32	no	NC	NC	NC
OG60		Triticum_Mo_12_1_205_115240T0	73.59	79.84	80.31	yes	83.844	88.403	88.059	AF_MAX60	88.403	7ZKO
OG61		Triticum_Mo_12_1_205_116640T0	93.51	NA	95.57	yes	93.508	NA	95.572	AF_MAX61	95.572
OG62	AVR-Pib	Echinichola_Mo_GN0001_114110T0	90.87	NA	95.16	yes	90.869	NA	95.164	AF_MAX62	95.164	5Z1V
OG63		Oryza_Mo_87_120_074600T0	70.65	66.05	69.87	yes	91.974	88.962	91.663	AF_MAX63	91.974
OG64		Lolium_Mo_Pg1213_22_115930T0	74.92	73.09	71.95	yes	83.144	81.486	74.205	AF_MAX64	83.144
OG65		Brachiaria_Mo_Bm88324_114960T0	45.51	48.38	44.37	no	NC	NC	NC
OG66		Lolium_Mo_Br58_073460T0	69.66	73.62	64.2	yes	75.291	84.113	62.809	AF_MAX66	84.113
OG67		Echinichola_Mo_GN0001_115030T0	86.92	89.7	90.34	yes	88.632	91.229	91.787	AF_MAX67	91.787	7ZJY
OG68		Oryza_Mo_INA168_119370T0	70.46	NA	74.26	no	NC	NA	NC
OG69		Lolium_Mo_Br58_118830T0	66.78	65.24	66.65	yes	67.36	70.758	71.42	AF_MAX69	71.42
OG70		Eragrostis_Mo_G17_016110T0	86.71	86.22	87.72	yes	90.522	89.705	91.372	AF_MAX70	91.372
OG71		Oryza_Mo_87_120_091800T0	43.86	NA	41.35	no	NC	NA	NC
OG72		Oryza_Mo_87_120_117680T0	45.17	79.14	77.32	yes	47.794	88.073	87.11	AF_MAX72	88.073
OG73		Setaria_Mo_Arcadia_116640T0	47.49	49.49	54.3	yes	NC	51.63	NC		54.3
OG74		Setaria_Mo_Arcadia_118280T0	54.51	59.65	60.5	yes	56.599	63.532	62.777	AF_MAX74	63.532
OG75		Setaria_Mo_Arcadia_088500T0	73.13	53.11	69.21	yes	86.65	70.027	86.17	AF_MAX75	86.65
OG76		Lolium_Mo_Br58_118470T0	71.92	53.46	75.66	yes	84.048	60.308	90.297	AF_MAX76	90.297
OG77		Oryza_AG0004_069780T0	33.72	38.26	50.38	no	NC	NC	NC
OG78		Triticum_Mo_12_1_205_033750T0	48.38	59.67	54.94	yes	NC	74.362	NC	AF_MAX78	74.362
OG79		Oryza_Mo_CH1881_070540T0	55.74	43.85	65.64	no	NC	NC	NC
OG80		Brachiaria_Mo_Bm88324_068560T0	56.12	70.7	61.65	yes	NC	78.338	NC	AF_MAX80	78.338
OG81		Triticum_Mo_B2_059810T0	43.83	NA	48.61	no	NC	NA	NC
OG82		Oryza_Mo_BN0019_047960T0	93.12	95.29	94.34	yes	93.627	95.956	94.928	AF_MAX82	95.956
OG83		Setaria_Mo_Arcadia_074170T0	82.82	76.36	80.65	yes	94.18	79.143	93.2	AF_MAX83	94.18
OG84		Stenotaphrum_Mo_SSFL02_017760T0	35.97	58.45	59.6	yes	NC	NC	67.285	AF_MAX84	67.285
OG85		Eleusine_Mo_B51_117060T0	55.66	NA	58.12	no	NC	NA	NC	AF_MAX85
OG86	AVR1-Co39	Triticum_Mo_B2_117270T0	53.66	71.75	55.28	yes	NC	73.966	NC	AF_MAX86	73.966	5ZNG
OG87		Triticum_Mo_12_1_205_117030T0	53.13	60.24	53.8	no	NC	NC	NC
OG88		Oryza_Mo_87_120_118270T0	73.47	73.46	73.84	yes	91.753	91.273	91.33	AF_MAX88	91.753
OG89		Triticum_Mo_12_1_205_116870T0	76.34	47.16	81.52	yes	80.095	50.288	88.557	AF_MAX89	88.557
OG90		Triticum_Mo_12_1_205_116380T0	79.2	73.41	81.17	yes	92.988	85.546	93.656	AF_MAX90	93.656
OG91		Brachiaria_Mo_Bm88324_114700T0	91.28	56.72	90.75	yes	95.284	58.091	94.701	AF_MAX91	95.284
OG92		Echinichola_Mo_IR0088_113040T0	74.02	NA	76.17	yes	84.179	NA	85.711	AF_MAX92	85.711
OG93	AVR-Pia	Brachiaria_Mo_Bd8401_118010T0	85.69	66.72	92.11	yes	86.837	67.735	93.025	AF_MAX93	93.025	2MYW
OG94		Setaria_Mo_Arcadia_065120T0	42.39	44.51	43.81	yes	NC	55.578	NC		55.578
(*) N.A. : indicates that the Custom MSA was not accuratly built from MUSCLE and was not applicable
(**) "NC" : not calculated
