## Supplementary material for "The structural landscape and diversity of *Pyricularia oryzae* MAX effectors revisited": S6_Table

### Sheet: Feuil1
S6 Table. ß1ß4 MSA
Multiple Sequence Alignment build from a Muscle v3.8.31 (*) alignment of all the MAX sequences by filtering those having the two flanking cysteine residues of the ß1 and in the loop between ß4 and ß5 strands correctly aligned to the 8 3D template sequences. All sequences that contained Cystein residues aligned at the +3 N-terminal and -3 at the C-terminal positions were selected. Identical sequen…
(*) Edgar RC. MUSCLE: multiple sequence alignment with high accuracy and high throughput. Nucleic Acids Res. 2004;32: 1792–1797. doi:10.1093/nar/gkh340
For each block, the first sequence (ending with the “modeller” suffix) is the best MODELLER homology model sequence
		ß1 to ß4 MULTIPLE SEQUENCE ALIGNMENTS
	Strands	ß1 ß2 ß3 ß4
OG Id	Identifier	----+---10----+---20----+---30----+---40----+---50----+---60----+---70
OG01	OG01_0pikC_1_modeller	QECFWFMFYNG--------QRVDAGACHSD-----WSFGLQVGK--------RFVQIKTDK-----KCNL
OG01	Mo_Arcadia_118000T0	AECFWFMYYNG--------QRIDAGTCYSA-----WSFGLKVGS--------SFVDIKTDE-----DCNL
OG01	Mo_B51_117880T0	QECFWFMFYNG--------QRVDARACHSG-----WSFGLQVGK--------RFVQIKTDK-----KCNL
OG01	Mo_G17_113670T0	QECFWFMFYNG--------QRVDAGACHSG-----WSFGLQVGK--------RFVQIKTDK-----KCNL
OG01	Mo_87-120_118150T0	PECFWFMFKNN--------VRQDDGTCYSS-----WKMDMKVGP--------NWVHIKSDD-----NCNL
OG01	Mo_BF0072_117230T0	PECFWFMFKNN--------VRQDAGTCYSS-----WKMDMKVGP--------NWVHIKSDD-----NCNL
OG01	Mo_IB49_119900T0	PECFWFMFKNN--------VRQDAGTCYSS-----WKMDKKVGP--------NWVHIKSDD-----NCNL
OG01	Mo_87-120_117810T0	SDCFWFLYKNY--------VRQDAGVCQSD-----WSFDMKIGQ--------YWVTIHTDE-----GCRL
OG01	Mo_Bd8401_113610T0	SDCFWFLYKNY--------VRQDAGVCQSD-----WSFEMKIGQ--------YWVTIHTDE-----GCRL
OG01	Mo_B2_116550T0	SDCFWFLYKNY--------VRQNAGVCQSD-----WSFDMKIGQ--------YWVTIHTDE-----GCRL
OG01	Mo_PY36-1_113140T0	SDCFWFLYKNY--------IRQNAGVCQSD-----WSFDMKIGQ--------YWVTIHTDE-----GCRL
OG09	OG09_0txmA_1_modeller	-ECRITYTAPN-------KKPVVNHLGHG------GTAKLSVDG--------VTYTAVADA-----KCKL
OG09	Mo_87-120_064890T0	TQCRITYTAPN-------KKPVVNKLGHG------GTAKLSVDG--------VTYTAVADA-----KCKL
OG09	Mo_B51_068580T0	TQCRVTYTAPN-------KKPVVNKLGHG------GTAKLSVDG--------VTYTAVADA-----KCKL
OG09	Mo_ML0062_055750T0	TECRITYTAPN-------KKPVVNHLGHG------GTAKLSVDG--------VTYTAVADA-----KCKL
OG09	Mo_TG0032_073820T0	TQCRITYTAPN-------KKPVVNHLGHG------GTAKLSVDG--------VTYTAVADA-----KCKL
OG09	Mo_IR0013_064600T0	TQCRITYTAPN-------KKAVVNKLGHG------GTAKLSVDG--------VTYTAVADA-----KCKL
OG09	Mo_IR0015_070470T0	TECRITYTAPN-------KKPVVNHLGYG------GTAKLSVDG--------VTYTAVADA-----KCKL
OG10	OG10_0txmA_1_modeller	-KCRVYLKDGF-------DDSDDFQEGAPG-----DTVHLTASNC-------DIIKVFIRD-----ACYY
OG10	Mo_Arcadia_068170T0	YKCRVYLKDGF-------DDSDDFQEGAPG-----DTVHLTASNC-------DIIKVFIRD-----ACYY
OG10	Mo_B51_115410T0	YKCRIYLKDGF-------DESDDFQDGAPG-----DTVHLTASNC-------DIIKVFIRD-----ACYY
OG10	Mo_Arcadia_117730T0	YKCRISLMNGS-------DSSDDYEDGKPG-----DTVNLQANNG-------DIVKVYIRD-----NCYY
OG10	Mo_B2_117180T0	YKCRISLMNGS-------DSSDDYGDGKPG-----DTVNLQANNG-------DIVKVYIRD-----NCYY
OG14	OG14_0txmA_1_modeller	-DCQVSLTATSEA----RRSFWDTQYANYN-----DDVEISAGR--------HKFVIHVEQ-----DCGG
OG14	Mo_87-120_116840T0	KDCQVSLTATSEA----RRSFWDTQYADYN-----DDVEISAGR--------HKFVIHVEQ-----DCGG
OG14	Mo_CH1857_117420T0	KDCQVSITATSEA----RRSFWDTQYADYN-----DDVEISAGR--------HKFVIHVEQ-----DCGG
OG14	Mo_BN0019_118060T0	KDCQVSLTATSEA----RRSFWDTQYANYN-----DDVEISAGR--------HKFVIHVEQ-----DCGG
OG14	Mo_ML0062_117800T0	KDCQVSFTATSEA----RRSFWDTQYANYN-----DDVEISAGR--------HKFVIHVEQ-----DCGG
OG14	Mo_FH_122470T0	KDCQVSLTATSEA----RRSFWDTQYANYN-----DDVEISAGR--------HKFFIHVEQ-----DCGG
OG14	Mo_Arcadia_118970T0	KDCQISLTATSEA----RRSFWDTQYANYN-----DDVEISAGR--------HKFVIHVEQ-----DCGG
OG14	Mo_SSFL14-3_119180T0	KDCQVSLTATSEA----RRSFWDTQYADYN-----DDVEISAGR--------HKFVIHVEQ-----GCGG
OG14	Mo_SV9623_117650T0	KDCQISLTATSEA----RRSFWDTQYANYN-----DDVEISAGR--------HKFVIYVEQ-----DCGG
OG19	OG19_0mtxQ_1_modeller	AVCDFIIKQNG--------TQITSGNIWAG-----ATANFLVSG--------KWAVVSATS-----ECKL
OG19	Mo_IR0013_060930T0	AVCDFIIKQNG--------TQITSGNIWAG-----ATASFLVSG--------KWAVVSATS-----ECKL
OG19	Mo_CH1910_106270T0	AVCDFIIKQNG--------TQITSGNIWAG-----ATANFLVSG--------KWAVVSANS-----ECKL
OG20	OG20_0txmA_1_modeller	-GCSASILKYDAN---GGQETYYGSALPAN-----GSIAFQPTEF------STEVVISVDA-----NCNP
OG20	Mo_87-120_112440T0	DGCSASILKYDAN---GGQETYYGSALPAN-----GSIAFQPTEF------STEVVISVDA-----NCNP
OG20	Mo_B2_106330T0	DGCSASILKYDAN---GGQETYYGSALPAN-----GSIAFQPTEF------GTEVVISVDA-----NCNP
OG23	OG23_0c39C_1_modeller	FDCTIERRLGTQTK--ARARTSAKAMPEMIPAESGKHTVIAG------------TRVWVYG-----DCRT
OG23	Mo_B2_118980T0	FDCTIERRLGTQTK--ARARTSAKAMPEMIPAEPGKYTVIAG------------TRVWVYG-----DCRT
OG23	Mo_Bm88324_115460T0	FDCTIERRLGTQTK--ARARTSAKAMPEMIPAESGKYTVIAG------------TRVWVYG-----DCRT
OG23	Mo_Br7_112290T0	FDCTIERRLGTQTK--ARGRTSAKAMPEMIPAESGKYTVIAG------------TRVWVYG-----DCRT
OG24	OG24_0mtxQ_1_modeller	LGCEVLISKKSG-----GDGPVKSSCIPKS-----GSKVIVING--------KTVTVSADG-----SCKF
OG24	Mo_Arcadia_114360T0	LGCEVLISKKSG-----GDGPVKSSCIPKS-----GSKVIVVNG--------KTVTVSADG-----SCKF
OG24	Mo_B2_116940T0	LGCEVFISKKSG-----GDGPIKSSCIPKS-----GSKVIVVNG--------KTVTVSADG-----SCKF
OG26	OG26_0mtxQ_1_modeller	PGCLVKLYRPPK-----YIGCFDRSILVGA-----KCIPVQTTWK------IKGHDISVWN-----GCST
OG26	Mo_Bm88324_115320T0	PGCLVKLYRPPK-----YIGCFDRPILVGA-----KCIPVQTTWK------IKGYDISVWN-----GCST
OG26	Mo_CH1881_115310T0	PGCLVKLYRPPK-----YIGCFDRSIVVGA-----KCIPVQTTWK------IKGHDISVWN-----GCST
OG26	Mo_G17_112890T0	PGCLVKLYRPPK-----YIGCFDRPILVGA-----KCIPVQTTWK------IKGHDISVWN-----GCST
OG26	Mo_GN0001_114050T0	PGCLVKPYRPPK-----YIGCFDRPILVGA-----KCIPVQTTWK------IKGHDISVWN-----GCST
OG26	Mo_B2_115180T0	PGCSVKLYRPPK-----YIGCFDRPILVGA-----KCIPVQTTWK------IKGYDISVWN-----GCST
OG26	Mo_B51_114410T0	PGCSVKLYRPPK-----YIGCFDRPILVGT-----KCIPVQTTWK------IKGYDISVWN-----GCST
OG27	OG27_0mtxQ_1_modeller	QQCFLSADLGP--------DVMGQPTLLE------ATPFVNDMFD------FHGYRCQMGK-----DCSH
OG27	Mo_B51_007700T0	QQCFLSVDLGP--------DVMGQPTLLE------ATPFVNDMFD------FHGYRCQMGK-----DCSH
OG28	OG28_0mtxQ_1_modeller	TSCKLALTNGN-------KREVDAMLLPPS-----GTTILSDTSG------AGVFTAKVNS-----KCEF
OG28	Mo_B2_084770T0	TSCKLALTNGN-------KREVDAKLLPPS-----GTTILSDTSG------AGVFTAKVNS-----KCEF
OG28	Mo_P28_094280T0	TSCKLALTNGN-------KREVDAKLLPPS-----GTTILSDTSG------AGIFTAKVNS-----KCEF
OG28	Mo_IR0088_067220T0	ILCKLALTNGN-------KREVDAKLLPPS-----GTTILSDTSG------AGVFTAKVNS-----KCEF
OG29	OG29_0txmA_1_modeller	-HCFVRILKYE-------IPIHGDGYLVG------SDVNWWVGN--------QKVDFHINN-----DCTI
OG29	Mo_87-120_115900T0	EHCFVRILKYE-------IPIHGDGYLVG------SDVNWWVGN--------QKVDFHINN-----DCTI
OG29	Mo_G17_112080T0	EYCFVRILKYE-------IPIHGDGYLVG------SDVNWWVGN--------QKVDFHINN-----DCTI
OG29	Mo_IN0116_114810T0	EHCFVRILKYE-------IPIHGDGYLVG------SDVNWWVGN--------QKVDFNINN-----DCTI
OG29	Mo_IR0013_110260T0	EYCFVRILKYE-------IPIHGDGYLVG------SDVNWWVGN--------QNVDFHINN-----DCTI
OG29	Mo_CH1889_112560T0	EHCFVRILKYE-------IPIHGDGYLVW------SDVNWWVGN--------QKVDFHINN-----DCTI
OG31	OG31_0piaA_1_modeller	DHCELTVWIHYKG----KDIPLMRYYVEIG-----GDLTFDEKDGA-----WKHCVIKTTK----QACQA
OG31	Mo_G17_111350T0	DHCELTVWIHYKG----KDIPLMRYYVEIG-----GDLTFDEKDGA-----WKHCVIKTTK----QACEA
OG31	Mo_GN0001_113040T0	DHCELTVWIHYKG----RDIPLMRYYVEIG-----GDLTFDEKDGA-----WKHCVIKTTK----QACEP
OG31	Mo_Bm88324_115540T0	DHCELTVWIRYKG----RDIPLMRYYVEIG-----EDLTFDEKDGA-----WKHCVIKTTK----QACQA
OG32	OG32_0c39C_1_modeller	RPCKVTILMAVSP----GGYFRQIYGEGLTT--RGGRVVIES------------FKCTVDE-----TCNN
OG32	Mo_AG0004_076860T0	RPCKVTISMAVSP----GGYFRQIYGEGLTT--RGGRVAIEN------------FKCTVDE-----TCNN
OG32	Mo_G17_065760T0	RPCKVTISMAVSP----GGYFRQIYGEGLTT--RGGRVAIES------------FKCTVDE-----TCNN
OG32	Mo_B2_082230T0	RPCKVTISMAVSP----GGYFRQIYGEGLTT--RGGRAAIES------------FKCTVDE-----TCNN
OG32	Mo_B71_047960T0	RPCKVTISMAVSP----GGYFRQIYGEALIT--RGGRAAIES------------FKCTVDE-----TCNN
OG32	Mo_Bd8401_036520T0	RPCKVTISMAVSP----GGYFRQIYGEGLTT--RGGRVVIES------------FKCTVDE-----TCNN
OG34	OG34_0txmA_1_modeller	-WCIVTVFYQGR-----STGETFPTAKKVG-----RKYEFPGEGKR-----YAPYKFVCDD-----QCKC
OG34	Mo_87-120_115840T0	QWCIVTVFYQGR-----STGETFPTAKKVG-----RKYEFPGEGKR-----YAPYKFVCDD-----QCKC
OG34	Mo_CH0461_113550T0	QWCIVTVFYQGR-----STGETFPTAEKVG-----RKYEFPGEGKR-----YAPYKFVCDD-----QCKC
OG34	Mo_Arcadia_117900T0	KWCIVTVFYQGR-----STGETFPTAKEVG-----RKYEFPGEGKG-----YAPYKFVCDD-----QCNC
OG34	Mo_Bm88324_116480T0	QWCIVTVFYQGR-----RTGETFPTAKEVG-----RKYEFPGEGKG-----YAPYKFVCDD-----QCNC
OG34	Mo_B2_119350T0	QWCIVTVFYQGR-----STGETFPTAKKVG-----RKYEFPGEGKG-----YAPYKFVCDD-----QCKC
OG34	Mo_SSFL02_116450T0	QWCIVTVFYQGR-----STGETFPTAKKVG-----RKYEFPGEGKG-----YAPYKFVCDD-----QCNC
OG34	Mo_G17_112360T0	QWCIVTVFYQGR-----STGETFPTAKKVG-----RNYEFPGEGKG-----YAPYKFVCDD-----QCNC
OG34	Mo_GN0001_111780T0	RWCIVTVFYQGR-----RTGETFPTAKEVG-----RKYEFPGEGKG-----YAPYKFVCDD-----QCKC
OG34	Mo_Bd8401_116120T0	KWCIVTVFYQGR-----STGETFPTPKKVG-----KNYEFPGEGKG-----YAPYKFVCDD-----QCNC
OG35	OG35_0txmA_1_modeller	-WCKVKVLYRH-------NRKEAQATYAEI----DKETHWNLDG--------FPIVIKPDG-----DCTI
OG35	Mo_87-120_116270T0	GWCKVKVLYRH-------NRKEAQATYAEI----DKETHWNLDG--------FPIVIKPDG-----DCTI
OG35	Mo_BN0119_114950T0	GWCKVKVLYRH-------NRKEAQATYAEI----DKETHWNLDG--------FPIVIKPDG-----DCII
OG35	Mo_B2_117710T0	GWCKVKVLYRH-------NSKEAQATYAEI----DKETHWNLDG--------FPIVIKPDG-----DCTI
OG35	Mo_CD0156_015880T0	GWCKVKVLYRH-------NSKEAQATYAEI----DKETHWNLDG--------FPIVIKPDG-----DCTV
OG35	Mo_PY36-1_025950T0	GWCKVKVLYRY-------NSKEAQATYAEI----DKETHWNLDG--------FPIVIKPDG-----DCTV
OG35	Mo_G17_067010T0	GWCKVKVLYRY-------NSREVQAMYAEI----DKDTHWNLDG--------FPIVIKPDG-----DCKI
OG36	OG36_0txmA_1_modeller	-GCLVKILDGH--------RSLGERCIKFG-----EEGYVTVHAE------KRGYRYSLVNVQTGADCRN
OG36	Mo_87-120_116970T0	NGCLVKILDGH--------RSLGERCIKFG-----EEGYVTVHAE------KRGYRYSLVNVQTGADCRN
OG36	Mo_Bm88324_116230T0	NGCLVKILDGH--------RSLGERCIKFG-----EEGYVTVHAE------KRGYKYSLVNVQTGADCRN
OG36	Mo_AG0004_052660T0	NGCLVKILDGQ--------RSLGERCIKFG-----EEGYVTVHAE------KRGYRYSLANVQTGADCRN
OG36	Mo_B51_117490T0	NGCLVKILDGQ--------RSLGERCIKFG-----QEGYVTVHAE------KRGYRYSLVNVQTGADCRN
OG36	Mo_IR0088_068290T0	NGCLVKILDGH--------RSLGERCIEFG-----QEGYVTVHAE------KRGYRYSLVNVQTGADCKD
OG36	Mo_GN0001_065390T0	NGCLVKILDGH--------RSLGERCIKFG-----QEGYVTVHAE------KRGYKYSLVNVHTGADCKD
OG37	OG37_0txmA_1_modeller	-ECHVTVWEGN--------TPRGTEMLKEG-----GDDKTIAG-----------YTCRAGA-----GCKA
OG37	Mo_87-120_073650T0	WECHVTVWEGN--------TPRGTEMLKEG-----GDDKTIAG-----------YTCRAGA-----GCKA
OG37	Mo_CH1881_004660T0	WECHVTVWEGN--------TPRGTEMLREG-----GDDKTIAG-----------YTCRAGA-----GCKA
OG37	Mo_B2_008540T0	WECHVTVWEGN--------TPRGTEMLKEG-----GDDKEIAG-----------YTCRAGA-----GCKA
OG37	Mo_GN0001_066560T0	RECHVTVWEGN--------THRGTEMLKEG-----GDAKEIAG-----------YTCRAGA-----GCKA
OG37	Mo_EI9604_011880T0	WECHVTVWEGN--------TPRGTEMLKEG-----GASKEIAG-----------YTCRAGA-----GCKA
OG41	OG41_0txmA_1_modeller	-MCILTLAEKT-------QNPEKPNFLED------TYQEVEAPAAAMLSYGGHEIHFELDK-----NCWP
OG41	Mo_AG0004_119250T0	RMCILALAEKN-------QNPEKPSFLED------TFQEIEAPAAAMLSYGGHEIHFELDK-----NCWP
OG41	Mo_TG0032_117140T0	RMCILTLAEKT-------QNPEKPNFLED------TYQEVEAPAAAMLSYGGHEIHFELDK-----NCWP
OG41	Mo_B2_116720T0	RMCILALAEKT-------QNPEKPNFLKD------TFEEVEAPAAAMLSYGGHEIHFELDK-----NCWP
OG41	Mo_G17_113870T0	RMCILALAEKT-------QNPEKPNFLKD------TFQEVEAPAAAMLSYGGHEIHFELDK-----NCWP
OG41	Mo_Bd8401_117640T0	RMCILTFAEKT-------QNPEKPNFLED------TYQEVEAPAAAMLSYGGHEIHFELDK-----NCWP
OG41	Mo_Arcadia_118220T0	RMCMLALAETT-------ENPETPNFIHG------TLQEVQAPTAASISYGGHYIHLKLDK-----NCLP
OG43	OG43_0txbA_1_modeller	-VCLVQLLEGD--------LFWKFYTARPG-----ELYAFAIENL-------SGSFITAK------DCTI
OG43	Mo_87-120_046160T0	PVCLVQLLEGD--------LFWKFYTARPG-----ELYAFAIENL-------SGSFITAK------DCTI
OG43	Mo_BF0072_046740T0	PVCLVQLLEGD--------LFWKFYTARPG-----ELYAFAIENL-------SGIFITAK------DCTI
OG43	Mo_B2_097040T0	PVCLVQLLEGD--------LFWKFYTARPG-----ELYAFAIDSL-------SGSFITAK------DCTI
OG44	OG44_0mtxQ_1_modeller	APCRIVIYRPT--------NPIGGTGEEYF----MGNVAPGGVGR------FDEYICKASK-----DCLR
OG44	Mo_Arcadia_050930T0	APCRIVIYKPT--------NPIGGTGEEYF----MGNVAPGGVAR------FDGYICKASK-----DCLR
OG44	Mo_EI9411_055750T0	APCRIVIYKPT--------NPIGGTGEEYF----MGNVAPGGVAR------FDEYICKASK-----DCLR
OG44	Mo_B2_097790T0	APCRIVIYKPT--------NPIGGTGEEYF----MGSVAPGGVAR------FDGYICKASK-----DCLR
OG44	Mo_G17_015790T0	APCRIVIYKPT--------NPIGGTGEEYF----MGNVAPGGMAR------FDEYICKASK-----DCLR
OG45	OG45_0c39C_1_modeller	QLCKVEMFDNNA------RFVGMARGNWD------KDFVIKG------------HTIKCNT-----RCET
OG45	Mo_B2_111780T0	QLCKVEMFDNNA------RFVGTARGNWD------KDFVIKG------------HTIKCNT-----RCET
OG45	Mo_SSFL02_043540T0	QLCKVEMFDKNA------RFVGMARGNWD------KDFVIKG------------HTIKCNT-----RCET
OG45	Mo_CD0156_042220T0	QLCKVEMFDNKG------RFVGTARGNWD------KDFVIKG------------HTIKCNT-----RCET
OG46	OG46_0mtxQ_1_modeller	KNCKFNVLNGS-------GINVANGCCDV------TKKQVTVS----------PFTVSCTE-----SCGL
OG47	OG47_0piaA_1_modeller	MCCVYKIHPG----------GNIWSTKKG------EQAWFRRRF--------SKYEVMAYD-----RCNL
OG47	Mo_Arcadia_115780T0	MCCDYKISPG----------GKSWSTKKG------VQNWFHYKG--------KRYEVMAFD-----RCNL
OG47	Mo_SV9623_115430T0	MCCDYKISPG----------GKSWSTKKG------VQNWFHYKG--------KIYDVMAFD-----RCNL
OG47	Mo_SV9610_116580T0	MCCDYKISPG----------GKSWSTKKG------VQNWFDYKG--------KRYDVMAFD-----RCNL
OG47	Mo_B2_115160T0	MCCDYKISPG----------GKSWSTKKG------VQNWFHYKG--------KRYDVMAFD-----RCNL
OG47	Mo_BR0032_114690T0	MCCDYKISPG----------GKSWSSKKG------VQNWFHYKG--------KRYDVMAFD-----RCNL
OG47	Mo_GRF52_117350T0	YCCKYTIMPG----------NRVWIVKSG------TEHMFEHNG--------KKYNVMAYD-----RCNL
OG48	OG48_0mtxQ_1_modeller	RVCQVTVFYPG--------KETGTLMPHLM----EPEEPIVIPKIN----GKRYYAVSDA------NCKY
OG48	Mo_CH1881_004490T0	RVCQVTVFYPG--------KETGTLMPHLM----EPEEPIMIPKIN----GKRYYAVSDA------NCKY
OG49	OG49_0mtxQ_1_modeller	PPCKVTIYAPPRKQKTQLRTEMGFASAGKN-----EDVPVKIAST------GHTYQCRTDA-----TCEE
OG49	Mo_B2_082110T0	PPCKVTIYAPPPKQRTQLRTEMGFASAGKN-----EDVPVKIAST------GHTYQCRTDA-----TCEE
OG49	Mo_AG0004_066840T0	PPCKVTIYAPPPKKRTQLRTEMGFASAGKN-----EDVPVKIAST------GHTYQCRTDA-----TCEE
OG49	Mo_B71_054390T0	PPCKVTIYAPPPKQQTQLRTVMGFASAGKN-----EDVPVKIAST------GHTYQCRTDA-----TCEE
OG49	Mo_Br62_015550T0	PPCKVTIYAPPLKQQTQLRTVMGFASAGKN-----EDVPVKIAST------GHTYQCRTDA-----TCEE
OG50	OG50_0c39C_1_modeller	KDCYYTVWTSNG-----NSWLRSIRDKTWS-----DHTLGIHG-----------ASVYFDE-----DCYP
OG50	Mo_Br7_115540T0	KDCYYTVWTSNG-----NSWLRSIRDKTWS-----DHTLGIHG-----------ASVYFDK-----DCYP
OG50	Mo_B51_116900T0	KDCYYTVWTSNG-----NSWLRSIRDITWS-----DHTLGIHG-----------ASVYFDK-----DCYP
OG50	Mo_Bm88324_116240T0	KDCYYTVWTSNG-----NSWLRSIRDKTRS-----DHTLGIHG-----------ASVYFDE-----DCYP
OG50	Mo_B2_116770T0	QDCYYTVWTSKG-----NSWLRSIRDKTRS-----DHTLGIHG-----------ASVYFDE-----DCYP
OG50	Mo_IR0088_113560T0	QDCYYTVWTSNG-----NSWLRSIRDKTRS-----DHTLGIHG-----------ASVYFDE-----DCYP
OG51	OG51_0mtxQ_1_modeller	LLCDVYIEYPS-------GQVFDQALGHDI----VPAGETAEISG-------FRCKTVRG------TCVI
OG51	Mo_Bd8401_012680T0	LLCDVYIEYPS-------SQVFDQALGHDI----VPAGETAEISG-------FNCETVRG------TCVI
OG51	Mo_IR0088_033950T0	LLCDVYIEYPS-------SQVFDQALGHDI----VPAGETAEISG-------FNCKTVRG------TCVI
OG51	Mo_Bm88324_098100T0	LLCDVYIEYPS-------SQGFDQTLGHDI----VPAGETAEISG-------FNCETVRG------TCVI
OG51	Mo_Arcadia_049050T0	LLCDVYIEYPS-------GQVFDQALGHDI----VPAGETAEISG-------FKCKTFRG------TCVI
OG51	Mo_BF0072_032190T0	LLCDVYIEYPS-------GQVFDQALGHDI----VPAGETAEISG-------FKCKTVRG------TCVI
OG51	Mo_PY5033_056320T0	LLCDVYIEYPS-------GQVFDQALGHDI----VPAGETAEISG-------FKCQTFRG------TCVI
OG52	OG52_0mtxQ_1_modeller	YDCGISIFRPP-------KPGSRSRNGALA-----EVIYVNRGETFK--IIEGRYTCSVEQ-----NCER
OG52	Mo_G17_043710T0	YDCGISIFRPP-------KPGSRSRNGALA-----EVIYVNRGETSK--IIEGRYTCSVEQ-----NCER
OG52	Mo_B2_082120T0	YDCGISIFRPP-------KPGSRSRNGALA-----EVIYVNWGETFK--IIEGRYTCSVEQ-----NCER
OG52	Mo_TH0016_037160T0	YDCGISIFRPP-------KPGSRSRNGALA-----EVIYVNRGETFK--IIEGRYTCSIEQ-----NCER
OG54	OG54_0txmA_1_modeller	-KCAYTIYRVA-------SKNGLKALVREG-----DYIAYNNWDQE-----IHGVQVHFDG-----ECNP
OG54	Mo_87-120_114200T0	EKCAYTIYRVA-------SKNGLKALVREG-----DYIAYNNWDQE-----IHGVQVHFDG-----ECNP
OG54	Mo_IR0088_112340T0	EKCAYTIYRVA-------SKNGLKALVREG-----DYIAYKNWDQE-----IHGVQVHFDG-----ECNP
OG54	Mo_AG0004_117280T0	EKCAYTIYRVA-------SKNGLKALVREG-----DYMAYKNWDQE-----IHGVQVHFDG-----ECNP
OG54	Mo_TH0016_114950T0	EKCAYTIYRVA-------NKNGLKALVREG-----DYMAYKNWDQE-----IHGVQVHFDG-----ECNP
OG56	OG56_0mtxQ_1_modeller	WRCNVKIYNDK--------RKYQGQASDD------WGETLTIR----------GYTCYTDS-----YCKA
OG56	Mo_IB33_117610T0	WRCNVQIYNDK--------RKYQGQASDD------WGETLTIR----------GYTCYTDS-----YCKA
OG56	Mo_CH0072_069180T0	WRCNVKIYNDK--------RKYQGQASDD------WGEILTIR----------GYTCYTDS-----YCKA
OG56	Mo_Arcadia_036860T0	WRCNVKIYNDK--------GKYQGQASDD------WGETLTIR----------GYTCYTDS-----YCKA
OG56	Mo_B2_061790T0	WRCNVKIYDNN--------KKYQGQASDD------WGETLTIR----------GYTCHTDS-----YCKA
OG56	Mo_B51_065120T0	WRCNVKIYDNN--------KKYYGQASDD------WGETLTIK----------GYTCHTDS-----YCKA
OG58	OG58_0piaA_1_modeller	NFCEYYIKTPE--------GWQLLGWVKIG-----GQDELTWKG--------DSIGVKAED----TNCKV
OG58	Mo_CH1881_111840T0	NFCEYYIKTPE--------GWQLLGWVEIG-----GQDELTWKG--------DSIGVKAED----TNCKV
OG58	Mo_B51_116520T0	NYCEYYIKTLE--------GWELVGWVKIG-----GQDELTWKG--------DSIGVKAED----TNCKV
OG58	Mo_SSFL14-3_117560T0	NFCAYYIKTLE--------GWELVGWVKIG-----GQDELTWKG--------DSIGVKAED----TDCKV
OG60	OG60_0c39C_1_modeller	YDCTVIFRNNH-------APERQPIVVHTYY---SRDLPIELD----------GVRHTIQL----SGCTP
OG60	Mo_BF0072_116370T0	YNCTVIFRNNH-------APERQPIVVHTYY---SRDLPIELD----------GVRHTIQL----SGCTP
OG60	Mo_CH1881_115510T0	YDCTVIFRNNH-------APQRQPIVVHTYY---SRDLPIELD----------GVRHTIQL----SGCTP
OG63	OG63_0txmA_1_modeller	-LCTVQIMRDDY------VHTVAYKKIEFPG---PTTKPFKFKWEI----HGVTYNVEVLY----EECAA
OG63	Mo_87-120_074600T0	RLCTVQIMRDDY------VHTVAYKKIEFPG---PTTKPFKFKWEI----HGVTYNVEVLY----EECAA
OG63	Mo_CD0142_074320T0	RLCTVQIMRDDY------VHTVAYKKIEFPG---PTTKPFKFKWEI----HGFTYNVEVLY----EECAA
OG63	Mo_B2_017270T0	RLCTVQIMRDDY------VHIVAHKNIGFPK---PTTKPFHFKWKI----HGVTYNVEVLY----EQCEA
OG63	Mo_Br62_073140T0	RLCTVQIMRDDY------VHIVAHKNIGFPK---PTTKPFHFKWEI----HGVKYNVEVLY----EQCEA
OG63	Mo_EI9604_074940T0	RLCTVQIMRDDY------VHIVAHKNIGFHK---PTTKPFHFKWEI----HGVTYNVEVLY----EQCEA
OG63	Mo_IR0088_043340T0	RICKVQIMHDDY------LHIAAWKDIKFPG---PTTEPFKFNWKY----DGVVYKVQVLY----EKCET
OG64	OG64_0c39C_1_modeller	AKCVIGLTFNGN------WVPNNRFVISPG-----GKFSFIANY--------VIIPVRLDE-----SCHW
OG64	Mo_B2_118970T0	AKCVIGLTFKGN------WVPNNRFVISPG-----GKFSFIANY--------VIIPVRLDE-----SCHW
OG69	OG69_0mtxQ_1_modeller	GDCFMGLYEAGG-----RNPNQIIGQETPDD---SGIFELRRENG-------SVIQVKVK------KCQL
OG69	Mo_Arcadia_118450T0	GDCFMGLYEAGG-----RNPNHIIGQETPDD---SGIFELRRENG-------SIIQVKVK------KCQL
OG69	Mo_CH0043_116130T0	GDCFMGLYEAGG-----RNPNHIIGQETPDD---SGIFELRRENG-------SVIQVKVK------KCQL
OG69	Mo_B2_118750T0	GDCFMGLYETGG-----RNPNHIIGQETPDD---SGKFKYRLGDG-------WILHVTVD------KCKL
OG69	Mo_Bd8401_116770T0	GDCFMGLYETGG-----RNPNHIIGQETPDD---SGKFKFRLGDG-------WILHVTVD------KCKL
OG08	OG08_0txmA_1_modeller	-QCRITYTAPN-------KKPVVNKLGHG------GTAKLSVDG--------VTYTAVADA-----KCKL
OG08	Mo_87-120_055560T0	RDCRLYYCWGPGS----DNRRVVGTVDKG------GSLKDYVNG--------ETITVKAGK-----DCKA
OG08	Mo_BF0072_065820T0	RDCRLYYCWGPGS----DNRRVVGTVDKG------GSWKDYVNG--------ETITVKAGK-----DCKA
OG08	Mo_Arcadia_016020T0	RDCRLYYCWGPGS----HNRRVVGTVDKG------GSLKDYVNG--------ETITVKAGK-----DCKA
OG08	Mo_G17_016110T0	RDCRLYYCWGPGT----DNRRVVGTVDRG------GSLKDYVNG--------QTITVKAGN-----DCKA
OG08	Mo_GN0001_057550T0	RDCRLYYCWGPGN----DNRIVIGTVDKG------KTLVNYDGK--------YITIVRADK-----DCKA
OG72	OG72_0mtxQ_1_modeller	KGCPYSVRRYD--------KEVKWDIVEA------GKSHIRVIDG-------YPATISADQ-----DCKL
OG72	Mo_BN0202_117670T0	KGCPYSVRRYD--------KEVKWDIVEA------GQSHIRVIDG-------YPATISADQ-----DCKL
OG72	Mo_CH1869_116220T0	KGCPYSVRRYD--------KEVKWDIVEA------GKSHIRVIDG-------YPVTISADQ-----DCKL
OG72	Mo_CH1881_115720T0	KGCPYSVRRYD--------QEVKWDIVEA------GKSHIRVIDG-------YPATISADQ-----DCKL
OG72	Mo_B2_116220T0	KGCPYSVSRYD--------QEVKWDIVEA------GKSHIRVIDG-------YPATISADE-----DCKL
OG72	Mo_Bm88324_115090T0	KGCPYSVRRYD--------QEVKWDIVEA------GKSHIRVIDG-------YPATISADE-----DCKL
OG72	Mo_SV9623_117260T0	KGCPYSVRKYD--------KEVKWDIVEA------GKSHIRVING-------YPATISADQ-----DCKL
OG73	OG73_0txmA_1_modeller	-ECFTTIHAKTPFRSSYSPEYYKASLLQMRP---GEDYYFKNPSP------FEGCLVKFDE-----ECTQ
OG73	Mo_87-120_113390T0	HECFTTIHAKTPFRSSYSPEYYKASLLQMRP---GEDYYFKNPSP------FEGCLVKFDE-----ECTQ
OG73	Mo_GN0001_022260T0	HECFTTIHAKTPFRSSYPPEYYKASLLQMRP---GEDYYFKNPSP------FEGCLVKFDE-----ECTQ
OG73	Mo_SSFL02_056930T0	HECFTTIHAKTPFRSLYPPEYYKASLLQMRP---GEDYYFKNPSP------FEGCLVKFDE-----ECTQ
OG74	OG74_0mtxQ_1_modeller	YECYVSLKING-------IEHYKPEGRMEF----PGATTVYDIGG-------YGTVVIVLG----DTCEP
OG74	Mo_CH0043_115020T0	YECYVSLKING-------IEHYKPEGRMKF----PGATTVYDIGG-------YGTVVIVLG----DTCEP
OG74	Mo_IB33_116990T0	YECYVSLTING-------IEHYKPEGRMEF----PGATTVYDIGG-------YGTVVIVLG----DTCEP
OG74	Mo_EI9411_116180T0	YECYVSLKING-------IEHYKPEGRMEF----PGATTVYDIGG-------YGTVVIVLG----DNCEP
OG74	Mo_GN0001_113510T0	YECYVSLKING-------IEHYKPEGRTEF----PGATTVYDIGG-------YGTVVIVLG----DNCEP
OG75	OG75_0mtxQ_1_modeller	NDCEVRIFSDKVN---KYIQPLDRFFITPG----LETHYIINAGG-------VQYPVSFLAP---KGCEA
OG76	OG76_0mtxQ_1_modeller	IFCLVQMCEMLDG---GKKYCTRWYKVYPG-----GSHTFQEGGR-------DTITVTFDN-----KCKK
OG76	Mo_B2_116090T0	IFCLVQMCEMLDG---GKKDCTRWYKVYPG-----GSHTFQEDGR-------DTITVTFDN-----KCKK
OG76	Mo_IR0088_113030T0	IFCLVQMCEMLDG---GKKDCTRWYKVYPG-----GSHTFQEGGR-------DTITVTFDN-----KCKK
OG76	Mo_B71_115690T0	IFCLIQMCEMLDG---GKKDCTRWYKVYPG-----GSHTFQEDGR-------DTITVTFDN-----KCMK
OG76	Mo_GFSI1-7-2_118540T0	IFCLVQMCEMLDG---GKKYCTRWYKVYPG-----GSHTFQEGGR-------DIITVTFDN-----KCKK
OG76	Mo_US0064_116420T0	IFCLVQMCEMLDG---GKKYCTRWYKVYPG-----GSHIFQEGGR-------DIITVTFDN-----KCKK
OG78	OG78_0txmA_1_modeller	-DCTINVVDGE-------GRNVDTRQTFNG-----GSLAIAHVND-------KEVPLTVNS-----DCTV
OG78	Mo_B2_046060T0	QDCTINVVDGE-------GRNVDTRQTFNG-----GSLAIAHVND-------KDVPLTVNS-----DCTV
OG78	Mo_Bd8401_054180T0	QDCTINVVDGE-------GRNVDTRQTFNG-----GSLAIAHVND-------KEVPLTVNS-----DCTV
OG78	Mo_B51_006570T0	QDCTINVADGD-------GRIVDTRQTFNG-----GSLAIAHVND-------KDVPLTVNA-----DCTV
OG80	OG80_0c39C_1_modeller	AKCPYTVFMPRNG----QWTKTREDEADAD-----SEEQIRF------------AKVKFAA-----DCKI
OG80	Mo_Arcadia_073530T0	AKCPYTAFRHRNG----KLKPVYYGEADAN-----SEEEISF------------AKVKFAP-----DCKI
OG80	Mo_B2_074140T0	AKCPYTAFRHRNG----KLKPVYYGEADAN-----SEEQISL------------AQVKFAP-----DCKI
OG80	Mo_Bd8401_070030T0	AKCPYTAFRHRNG----KLKPVYYGEADAN-----SEEQISF------------AQVKFAP-----DCKI
OG80	Mo_G17_063650T0	AKCPYTAFMHRNA----KLKPVYYGEADAN-----SDEKISF------------ANVKFGP-----DCKI
OG80	Mo_IR0088_046710T0	AKCPYTAFMHRNG----KLKPVIYGEADAG-----SEEKISF------------ATVKFAS-----DCKI
OG82	OG82_0txmA_1_modeller	-ECQWFLKNKV-------GNTVHTNYIKEG-----ASQTWTVQD--------IPITFTVDK-----NCRK
OG82	Mo_Arcadia_054360T0	AECQWFLKNKV-------GNTVHTNYIKEG-----ASQTWTVQD--------IPITFTVDK-----NCHK
OG82	Mo_G22_034770T0	AECQWFLENKV-------GNTVHTNYIKEG-----ASQTWTVQD--------IPITFTVDK-----NCRK
OG82	Mo_IR0088_067500T0	AECQWFLKNKV-------GNTVHTNYIKEG-----ASQTWTVQY--------IPITFTVDK-----NCHK
OG82	Mo_B2_079610T0	AECQWFLKNKV-------GNTVHTNYIKGG-----DSQTWTVQD--------IPITFTVDK-----NCHK
OG82	Mo_Bd8401_025520T0	AECQWFLKNKV-------GNTVHTNYIKEG-----ASQTWTVQD--------IPITFTVDK-----NCRK
OG83	OG83_0txmA_1_modeller	-YCKLYLMEGQ--------VIQSESLWTKL----GSPVELLTMPG-------ISQPIKTDN-----NCNP
OG83	Mo_Arcadia_074170T0	WYCKLYLMEGQ--------VIQSESLWTKL----GSPVELLTMPG-------ISQPIKTDN-----NCNP
OG83	Mo_B2_114960T0	WYCKLYLMDGG--------AIQSESFWTKL----GSPVELLTSPG-------VSQPIKTDG-----DCNP
OG87	OG87_0mtxQ_1_modeller	RPCRVDLYEFVHT----KPGLTSWSWVHRFN---GDARRASLFRA-------MGYLCSVDY-----NCKN
OG87	Mo_B51_115660T0	RPCRLDLYELVHT----KPGLTSWSWVHRFH---SDARRASVFWA-------MSYRCSVDY-----DCKN
OG88	OG88_0txmA_1_modeller	-RCDVGIYNSDG------TGPRAYKNIDIP----ASCSQWDFDFEY----GGVTYTVRLHY----EGCRT
OG88	Mo_87-120_118270T0	KRCDVGIYNSDG------TGPRAYKNIDIP----ASCSQWDFDFEY----GGVTYTVRLHY----EGCRT
OG89	OG89_0txbA_1_modeller	-NCEVSVRDKS-------GTEVAHACITAG-----FSKNVGGA----------VVSASKT-------CVI
OG89	Mo_Arcadia_075670T0	NNCEVSVRDKS-------GTEVAHACITAG-----FSKNIGGA----------VVSASKT-------CVI
OG89	Mo_Bd8401_029830T0	NNCEVSVRDKS-------GTEVAHACITAG-----FSKNVGGA----------VVSASKT-------CVI
OG89	Mo_B51_114800T0	NNCEVSVRDKS-------GTEVAHACIKAG-----GSKNVGGA----------VVSTSNK-------CVV
OG91	OG91_0c39C_1_modeller	KICHYSIQKLHG------KTWYQVGTGQADA---GKDTHIEG------------TKVFFSN-----QCLP
OG91	Mo_Bm88324_114700T0	KICHYSIQKLHG------TTWYQVGTGQADA---GKDTHIEG------------TKVFFSN-----QCLP
OG91	Mo_G17_114310T0	KICHYSIQKLHG------KTWYQVGTGQADA---GKDTHIEG------------TKVFFSD-----QCLP
