## Supplementary material for "The structural landscape and diversity of *Pyricularia oryzae* MAX effectors revisited": S7_Table

### Sheet: Overview
	S7a Table. Structural features of 77 AF-modeled structures of validated MAX effectors
	Validated MAX effectors are listed in the S5 Table. Cells corresponding to MAX effectors with a N-ter, C-ter, or both N-ter and C-ter extension exceeding 9 residues are highlighted in blue, pink or violet respectively
	The MAX structural groups assigned to each MAX effector are described in main text Figure 6 and Table 1. Singletons are indicated by "s".
	Secondary structures were determined using STRIDE (1,2). Limits of the MAX core domain are defined by the ß1 start and ß6 end forming the central triple-stranded ß-sandwich. Other secondary structures are indicated by H for helices, and S for strands
	Cells indicating the MAX core length are highlted in grey when the molecular surface of the MAX domain is partly covered by the N-ter or C-ter extension and were not used for the surface properties analysis reported in main text Figure 7.
	The N-terminal extension length is calculated from the mature protein start to the start of the MAX core ß1 strand. Cells are highlighted in blue when the N-ter extension exceeds 9 residues
	The C-terminal extension length is calculated from the end of the MAX core ß6 strand to the end of the protein. Cells are highlighte in pink when the C-ter extension exceeds 9 residues.
	The N-ter and C-ter extensions are considered to be unstructured when no secondary structure is detected
	Disulfide (SS) bond "1" corresponds to the highly conserved SS bond bridging the indicated cysteine residues at the beginning of ß1 and in the ß4- ß5 loop. The cysteine residues involved in additional SS bonds are also indicated.
	(1) Heinig M, Frishman D. STRIDE: a web server for secondary structure assignment from known atomic coordinates of proteins. Nucleic Acids Res. 2004;32: W500–W502. doi:10.1093/nar/gkh429
	(2) Frishman D, Argos P. Knowledge-based protein secondary structure assignment. Proteins Struct Funct Genet. 1995;23: 566–579. doi:10.1002/prot.340230412
Validated MAX effectors							MAX core domain														N-terminal extensions		C-terminal extensions		Disulfide bonds
MAX protein	MAX group	PDB code	Mature protein sequence	Length	Start	End	Length	ß1 start	ß1 end	ß2 start	ß2 end	ß3 start	ß3 end	ß4 start	ß4 end	ß5 start	ß5 end	ß6 start	ß6 end	Special features	Length	Secondary structures	Length	Secondary structures	SS "1"	additional
MAX01	AVR-PikC		KIENAIVPGFRIDLSREPNPVVYDAPASSVQECFWFMFYNGQRVDAGACHSDWSFGLQVGKRFVQIKTDKKCNLHGTYAPGWIVLGRERDDLNNNQNQRIQGKTITTREGN	111	22	132	56	54	60	63	70	74	80	83	89	95	97	103	109		32		23	H 111-123 Not Stacking	54-93
MAX02	AVR-PikC	7A8A	ETGNKYIEKRAIDLSRERDPNFFDNPGIPVPECFWFMFKNNVRQDDGTCYSSWKMDMKVGPNWVHIKSDDNCNLSGDFPPGWIVLGKKRPGF	92	22	113	56	54	60	63	70	74	80	83	89	95	97	103	109		32		4		54-93
MAX03	AVR-PikC		QNEYLDAKKHGIDLSRERAPNFVDHPGIPPSDCFWFLYKNYVRQDAGVCQSDWSFEMKIGQYWVTIHTDEGCRLSGIIPAGWLILGIKRLGF	92	22	113	56	54	60	63	70	74	80	83	89	95	97	103	109		32		4		54-93
MAX05	O		ELCTIDILFRGRRVTFRNIPSGSFQQTEVQGKRCIISVDDSCQPTQVGLDQNYWSVKLREEALGL	65	23	87	57	24	31	34	42	45	51	54	60	66	69	76	80		1		7		25-64
MAX06	AvrPiz-t	2LW6	SFVQCNHHLLYNGRHWGTIRKKAGWAVRFYEEKPGQPKRLVAICKNASPVHCNYLKCTNLAAGFSAGTSTDVLSSGTVGSIGNDPQAQRQ	90	19	108	68	22	29	32	40	45	51	54	64	73	76	82	89		3		19		23-70	62-75
MAX07	AvrPiz-t		LTCNLSINKDGKYFKQEQAIAGREVKFKDRDGNVVGICKTTTTYNCRRVTCKDLAPGYSEGEAWDVKPSGAVGSLGYDPSSS	82	19	100	64	20	27	30	38	42	46	52	58	67	70	76	83		1		17		21-64	56-69
MAX08	C		ASPSTPASYSAEAAAAAALGPLTRIDKPFTQCRITYTAPNKKPVVNKLGHGGTAKLSVDGVTYTAVADAKCKLVVVGSPWPAGHFTVGQVVKGKVGVPPRMEIWVDEEDIVPKMSRLGLGRRPGRARHGQ	130	21	150	62	50	57	64	69	71	78	81	88	91	96	103	111		29	H 27-38	39	S 114-115 S 121-125	52-91
MAX09	C		ASPSTPASYSAEAAAAAALGPLTRIDKPFTECRITYTAPNKKPVVNHLGYGGTAKLSVDGVTYTAVADAKCKLVIVGSPWPAGHFTVGQVVKGKVGVPPRMEIWVDEEDFVPKMSRFGLGRRPGRARYGQ	130	21	150	62	50	57	64	69	71	78	81	88	91	96	103	111		29		39	S 114-125	52-91
MAX10	J		YKCRVYLKDGFDDSDDFQEGAPGDTVHLTASNCDIIKVFIRDACYYDILNVEDMPASYTIKTKKIDD	67	23	89	64	24	31	37	42	45	52	55	64	66	70	80	87		1		2		25-66
MAX11	J		YKCRISLMNGSDSSDDYEDGKPGDTVNLQANNGDIVKVYIRDNCYYDILNKEKMPASYTIKTKRL	65	23	87	64	24	31	37	42	45	52	55	64	66	70	80	87		1		0		25-66
MAX12	B		GGKNGLKDCQVSLTATSEARRSFWDTQYADYNDDVEISAGRHKFVIHVEQDCGGSKVSGTIPPHHLVILSPMSGGGRRTIINSAGEVRLAAT	92	24	115	64	31	38	46	52	55	62	65	73	75	82	88	94		7		21	S 101-104 S 110-113	32-75
MAX13	B		GGKNGLKDCQVSLTATSEARRSFWDTQYADYNDDVEISAGRHKFVIHVEQDCGGSKVSGTIPPHHLVILSPMSGGGRRTIINSAGEVRQAAT	92	24	115	64	31	38	46	52	55	62	65	73	75	82	88	94		7		21	S 101-105 S 110-113	32-75
MAX14	B		GGKNGLKDCQVSLTATSEARRSFWDTQYANYNDDVEISAGRHKFVIHVEQDCGGSKVSGTIPPHHLVILSPMSGGGRRTIINSAGEVRLAAT	92	24	115	64	31	38	46	52	55	62	65	73	75	82	88	94		7		21	S 102-105 S 110-112	32-75
MAX15	M		TEQGSSDQKIRNLELEGSPEVRTSRSYEADNVGRAKTVTLPSHHRIPNVPNMFSGRARAAAGKPTSEEDGGKAIERRGADRKDLPVEQPHYYQYSADSDYWDSAPERRPKSPRPRITQWCKVELVKGREPQGMVKQNWDKTFVIKGFEFKLSHDCTIVAGRHEAERAGYAVLSAAYK	177	20	196	56	138	145	148	156	160	163	166	171	175	178	188	193	H180-186	118		3		139-174
MAX17	s		AGAKCRVDLKHGQAVVSSFEVLAGSRKTVKEEGFSWTCSTQRDTCDAVNCILPKGLTAVGVQISSGKAKDRAAEESAARQAAAPKVVA	88	23	110	61	26	33	36	44	47	53	56	62	69	73	78	86		3		24	H 93-101 Not Stacking	27-67	60-72
MAX18	s		GVANTDTDTNTNISINPAQPARRVFKIDGVDFTPLDTDCIIRICKGDKTIHAKFAPAGTEFDWYLDDRLTVLRLRSDCSVISGYVPKPWKVQGDKVSALPDDLSIVLAKWK	111	22	132	58	59	66	69	77	79	86	89	96	100	103	110	116		37	S 46-48 S 51-53	16		60-99
MAX19	O		VCDFIIKQNGTQITSGNIWAGATANFLVSGKWAVVSATSECKLSLSGLPNNESYTILPTQDEETEGEDIEQADTPEAS	78	24	101	57	25	31	34	41	45	51	54	60	66	69	77	81		1		20		25-64
MAX20	s		MEDGCSASILKYDANGGQETYYGSALPANGSIAFQPTEFGTEVVISVDANCNPTNTDDVKKSVPKGWGLHVYKKVTAIAGES	82	22	103	70	25	34	38	48	52	56	64	67	N.D.	N.D.	88	94	H 77-83	3		9		26-72
MAX21	s		GLGCTYSLYNNIGRQLVSYAPVSPGGTIDYKIGRTTHKLKFADTCEFEKSVPRLPDYWKVFGHVEGQMMPVE	72	22	93	61	25	31	35	43	46	54	56	63	68	73	79	85		3		8		25-66
MAX23	s		GFDCTIERRLGTQTKARGRTSAKAMPEMIPAESGKYTVIAGTRVWVYGDCRTYPTHLPDGSTISGRAFQASDVEEDCIELDVHGKPKQ	88	23	110	65	25	32	49	54	57	61	63	68	72	75	82	89		2		21		26-72
MAX24	MoToxB		LGCEVFISKKSGGDGPIKSSCIPKSGSKVIVVNGKTVTVSADGSCKFSSKDLDPSLVMKFEGDCIGI	67	21	87	64	21	30	36	44	46	52	55	61	67	69	76	84		0		3		23-65	41-84
MAX25	D		GPVNLQEVRSNDQQLHPYRCKFEVLHIWYTEPFLSSFIDPGQRAEITIEARARKTDFAIDIDGECKGTKVKGAGRIPENWFIRLSREGSKEVQFINDKPKNNRVSGGS	108	24	131	67	43	49	56	61	64	73	76	85	89	92	103	109		19		22	S 115-118	43-88
MAX27	s		ATPPGSPSARLAGTSNARLAGISNTNPPGGAPRPRQQCFLSADLGPDVMGQPTLLEATPFVNDMFDFHGYRCQMGKDCSHVRCRGFPAAFKMTARNYPDGKGPLGTSAGDSFVPGPVVKVYPAPR	125	23	147	61	59	68	74	82	86	89	92	97	102	105	113	119		36		28	S 138-144 Not regular	60-100	94-105
MAX28	s	8C8A	APTPVPGIFDIFKKPVPTSCKLALTNGNKREVDAKLLPPSGTTILSDTSGAGVFTAKVNSKCEFTSVSPALPTGFKIEGSVDKEGKPPKSSTKPDTAAGTKPSTKPSTKTGSKTGTKTGTKAQA	124	19	142	64	37	44	48	55	59	65	70	77	81	86	94	100		18		42		38-80
MAX29	F		QPEHCFVRILKYEIPIHGDGYLVGSDVNWWVGNQKVDFHINNDCTIQRRGGTQEKKPYRLDSISTLGEDLPKGFDFILFRESKIDEFLAQGGVTKRILGSMIL	103	25	127	77	28	35	38	46	49	55	58	65	69	72	98	104		3		23	H 108-114 H 117-125	29-68
MAX30	M		VALPADPAPAPAPVRPVFGCFVRMSIVTTDKDSTSINSGDLIPTTNPGQVDFKDGSDTITVKLDKNCQPVGNIKHRKEVQFNALQKLTKNGGPFTDPDQPFITF	104	22	125	69	40	48	62	66	69	75	78	85	88	90	100	108		18		17		41-88
MAX31	s		AGPSGVKAESSVRNPKYGDHCELTVWIHYKGKDIPLMRYYVEIGGDLTFDEKDGAWKHCVIKTTKQACQATWTGGSKSEPCPPKNINVDARKVIQQHEFESESDTWWKRDI	111	23	133	74	42	51	54	64	66	71	81	86	91	98	108	115		19		18		43-90	81-103
MAX32	G		GPPGSVDPRGPERPVSPGTLAEDADSPARPCKVTISMAVSPGGYFRQIYGEGLTTRGGRVVIESFKCTVDETCNNPSCPDVPPTWQVTSYDVEKKLEGLGEQRGESVWGVGKKQEL	116	23	138	62	52	60	68	77	81	84	87	91	98	99	107	113		29		25	H 114-124	53-95	89-100
MAX33	MoToxB	6R5J	QGTGCSVEIINSNQVSVGSGCARINSVTNIGDNQGRRWGVLANSSCGLSTTQNLPSGWSLRQTGFCNA	68	21	88	63	24	31	35	43	46	51	57	62	68	70	79	86		3		2		25-66	41-86
MAX34	L		HGWQWCIVTVFYQGRSTGETFPTAKKVGRKYEFPGEGKRYAPYKFVCDDQCKCVSAGRPFLTGMRLEGQGHVPKAKHE	78	24	101	69	27	35	38	46	54	56	66	70	76	79	86	95	discontinuous ß2	3		6		29-74	70-76
MAX35	N		NGRGWCKVKVLYRHNRKEAQATYAEIDKETHWNLDGFPIVIKPDGDCTIKLVSGWVDHETYYFKGETHKVTTYSK	75	23	97	64	27	34	40	47	52	56	59	65	71	76	82	90		4		7		28-69
MAX36	s		DDLPPNGCLVKILDGQRSLGERCIKFGEEGYVTVHAEKRGYRYSLANVQTGADCRNKGEGTNLQVVPAQNAGGEGRRRKAGPALIPGKTWSSEPARC	97	20	116	60	27	33	36	45	49	57	60	69	73	75	82	86		7		30	S 100-103 S 108-111	27-73	42-116
MAX37	s		VWECHVTVWEGNTPRGTEMLKEGGDDKTIAGYTCRAGAGCKAECDGMNPPFRVLGTPHSEWC	62	22	83	55	24	31	34	42	47	51	53	59	62	65	72	78		2		5		25-61	55-65
MAX38	s		AKLCKWTVLNSEGEIIESGSCLNTEYMKHGDIHVEFENDCTPIIFGADRVAEKVTIKGEIEEVLGCE	67	23	89	58	25	32	37	44	47	51	53	58	64	67	77	82		2		7		26-62
MAX39	A		SRRMCILALAEKNQNPEKPSFLEDTFQEIEAPAAAMLSYGGHEIHFELDKNCWPRLRHGSAVPPGYSAHIYSEGSDKYPPTSAVIEGAHVQKLPGFNPRGSVGFYERLTGLS	112	23	134	70	25	33	48	53	54	61	63	70	75	78	87	94		2		40	S 103-108 S 111-114 H 124-131	27-74
MAX40	A		SRRMCILALAEKTQNPEKPNFLKDTFEEVEAPAAAMLSYGGHEIHFELDKNCWPRLRHGSAVPSGYSAHVYSDGSDKYPPTSAVIEGAHVQKLPGFNPRGSVGFYERLTGLS	112	23	134	70	25	33	48	53	54	61	63	70	75	78	87	94		2		40	S 103-108 S 111-114 H 120-131	27-74
MAX41	A		FGPDNVIASRRMCILTFAEKTQNPEKPNFLEDTYQEVEAPAAAMLSYGGHEIHFELDKNCWPRLRHGSAVPPGYSAHIYLEGSDKYPPTSAVIEGTHVQKLPGFNPKGNVRFYEKLIGLS	120	21	140	70	31	39	54	59	61	68	70	77	81	85	94	100		10		40	S 109-114 S 117-122 H 130-137	33-80
MAX42	A		SRRMCMLALAETTENPETPNFIHGTLQEVQAPTAASISYGGHYIHLKLDKNCLPKLVQGSSVPPGYSVHIFSKGSDKYTPTSVVIEGTEVQELPGFDPRGSVDFYERLVGLSRS	114	23	136	70	25	33	49	53	55	61	64	71	74	79	88	94		2		42	S 103-108 S 111-114	27-74
MAX43	s		RPSGPPSPVAGHSNTAARPPSPVAGSSGAAAGPTSPKSGEQKQQVPVCLVQLLEGDLFWKFYTARPGELYAFAIDSLSGSFITAKDCTIKDVHGKKIRRRFTLKSFAASMDLMTGELTVHGPAPVAKGYSGEIQEAYMSLSTGSYNISKNIIFAS	155	24	178	68	67	77	80	87	91	95	103	108	111	114	124	134		43		44	S 140-143 H 155-164	71-110
MAX44	s		TPAAAGSSEDMPIETLQQLSGRKPTKNRKLLDQYAQDMQRDPPPRGMIPLPSHVDAFHVPEATQMYAPGYDLNKAPCRIVIYKPTNPIGGTGEEYFMGSVAPGGVARFDGYICKASKDCLRPTCFNMPFGFRYFGRHMRYEHVLDFQYGRIGIKEAEDR	159	24	182	62	100	105	118	123	126	131	134	138	145	148	155	161		76	H 36-44 H 51-62	21	H 176-181	100-142	136-147
MAX45	s		APATPAPSKPAAVLPQLCKVEMFDNNARFVGMARGNWDKDFVIKGHTIKCNTRCETKDVVLPKNWSVKGYMIKV	74	20	93	55	36	42	48	55	59	62	65	70	74	76	85	90		16		3		37-73
MAX46	MoToxB		ADPKNCKFNVLNGSGINVANGCCDVTKKQVTVSPFTVSCTESCGLAIVSGGDPTFSLQNAGRC	63	20	82	58	25	30	36	42	48	52	54	59	63	68	75	82		5		0		25-62	41-82; 42-58
MAX47	K	7ZKD	SSDSDSDSSPDRGLSRMCCDYKISPGGKSWSTKKGVQNWFHYKGKRYDVMAFDRCNLVWGRRGEPKKLTFEFVGDREAAADGTC	84	23	106	61	39	46	49	55	58	64	67	74	78	81	91	99		16		7		41-77	40-106
MAX48	L		FPWDERVCQVTVFYPGKETGTLMPHLMEPEEPIVIPKINGKRYYAVSDANCKYKRYDLDPEGNPWPSGLRVKGVAVNLWKEKLD	84	24	107	72	29	36	43	50	54	61	64	71	75	78	93	100	discontinuous ß2	5		7		31-74
MAX49	s		GRGSYLTVKPSELDKQIAQLEEYLRNPPCKVTIYAPPRKQGKTQLRTEMGFASAGKNEDVPVKIASTGHTYQCRTDATCEEPVCHGLPNGWTYDGVYMHTFTELSLEQLKAQKAAQTSRH	120	23	142	69	51	62	65	76	80	86	90	97	105	107	114	119		28	H 35-47	23	H 120-140	51-101	95-106
MAX50	s		DDVMKDCYYTVWTSNGNSWLRSIRDKTWSDHTLGIHGASVYFDEDCYPHYHSKEILVRKGCHEETTIPK	69	23	91	55	29	35	38	45	54	57	60	65	69	73	77	83		6		8		29-68
MAX52A	H		TEPGQSPPGRMREGSAWFPGDPTYDCGISIFRPPKPGSRSRNGALAEVIYVNRGETFKIIEGRYTCSVEQNCERPDCNLPRTWNYRGQWGLARPARKNTYFDENGVQKFNTLASESHKRLYDCRVAIWQPPMDARTTVETLAEATHFNLGESVRVLRGRFTCKAEQKCGNVICNLPEGYKYQSITGGPFQPMEKTRKFYPA	201	23	223	65	47	54	66	74	76	81	85	91	98	100	106	111		24		112	NA	48-94	88-99
MAX52B	H		TEPGQSPPGRMREGSAWFPGDPTYDCGISIFRPPKPGSRSRNGALAEVIYVNRGETFKIIEGRYTCSVEQNCERPDCNLPRTWNYRGQWGLARPARKNTYFDENGVQKFNTLASESHKRLYDCRVAIWQPPMDARTTVETLAEATHFNLGESVRVLRGRFTCKAEQKCGNVICNLPEGYKYQSITGGPFQPMEKTRKFYPA	201	23	223	64	144	151	160	169	172	177	181	186	193	196	202	207		121	NA	16		145-190	184-195
MAX53	D		INEDCIVSLVPDGGSFARKTLRSSPGQQHDLQWGKYAFTIRVENGCAGKKTAGTIPPAHFVSVGRAASLKPTSILRDGDPRPPTAVYPPQQPPRTEGRRTRYGSSAGAVTVGGR	114	24	137	61	28	34	41	46	49	56	59	67	70	76	82	88		4		49	S 96-98	28-69
MAX55	s		DSDPHFCKVSVYYQDENTPRYQSTKKFAVPPAKVRILVGSRMHEVTVDKACKRTGWNGWFGLPRGYTIETEGWRLKGAPEVNEILSLVLQLNEGVLRLSSGIATRS	106	23	128	70	28	37	40	50	54	60	63	69	75	78	88	97		5		31	H 103-115 S 125-127	29-73
MAX56	s		GKWRCNVKIYNDKGKYQGQASDDWGETLTIRGYTCYTDSYCKASCDGLPAGWTAEGTQLN	60	23	82	55	26	33	37	45	48	52	55	59	65	68	75	80		3		2		27-63	57-67
MAX57	E		MFGRRRDGRMPPWEWVTWKDFCRLTLKKGDEIQSQSKWVAKPGPIGILIQPGVYESFKTDKYCNPKVRRGKLPDGYTFHGELKYITPDLASMYNRVLDDTKWWPFDSQEAPQISTTV	117	19	135	67	37	46	49	58	61	68	71	77	83	85	94	103		18		32	H 105-118	40-81
MAX58	AVR-Pia		ARPNYCEYYIKTLEGWELVGWVKIGGQDELTWKGDSIGVKAEDTNCKVVLVNGQRAPVWLTAVPSTH	67	20	86	61	24	31	34	42	45	51	54	60	68	70	79	84		4		2		25-65
MAX60	s	7ZKO	GKHGRDDYDCTVIFRNNHAPERQPIVVHTYYSRDLPIELDGVRHTIQLSGCTPEQSQIPQGYSVEHMTYKNYLRQEIFNERPFWP	85	23	107	59	32	38	47	51	56	61	64	71	74	76	84	90	H 77-79	9		17	H 91-102	32-73
MAX61	AVR-Pib		TEVTILKKGERIAWVTVEPGSSKSVNIRGKYFTVSVSDSGEKSISGSKYSVE	52	23	74	51	24	29	32	38	43	49	52	58	64	66	72	74		1		0		-
MAX62	AVR-Pib	5Z1V	TQVTILKKGERITWVEVPKGESRVFNIRGKSVTVSVSDDGTPSISGSKFTVE	52	23	74	51	24	29	32	38	43	49	52	58	64	66	72	74		1		0		-
MAX63	N		ATARLCTVQIMRDDYVHTVAYKKIEFPGPTTKPFKFKWEIHGVTYNVEVLYEECAAKIYKEPALPDGLIIKGHIEGSHF	79	51	129	71	54	62	68	76	84	90	93	100	106	110	118	124		3		5		56-104
MAX64	F		KCVIGLTFNGNWVPNNRFVISPGGKFSFIANYVIIPVRLDESCHWHQDLAENAKPVIIPTGYGIKSCDEGDFVNDQCQEPPKRTSIGGTKVYAFS	95	24	118	67	25	31	34	43	47	53	56	62	68	70	85	91		1		27	H 92-97	25-66	90-100
MAX66	s		MPSDTTGKPSGTTVDPSKPDYSAPRYWIDKCIVQLLDAKTEEIVMERFSSGFGMWDSVSYLGHTYQFRLDQDCKTIWGDSRGSIHPSVKFRKVRARVNMHTRKLDPLYVVD	111	24	134	75	48	59	66	72	77	83	86	92	98	101	111	122		24		12	S 126-133	54-96
MAX67	I	7ZJY	ADCTIGCKYLENGKWVHVSKTANIGDTLYIMGHSTKIGRGCTPETTSWSDAEIYSW	56	22	77	54	23	32	35	44	46	52	54	59	62	65	72	76		1		1		24-62
MAX69	N		GKKGDCFMGLYETGGRNPNHIIGQETPDDSGKFKYRLGDGWILHVTVDKCKLVKYSGLVPWGYELRVFPSVDYNPNRKTAPPPKPVARPA	90	22	111	64	27	33	41	47	52	58	62	69	72	77	84	90		5		21		27-71
MAX70	s		ARDCRLYYCWGPGTDNRRVVGTVDRGGSLKDYVNGQTITVKAGNDCKAEVIGGSVASGYYYEGFTTASGR	70	23	92	62	26	31	39	45	49	55	58	64	70	74	82	87		3		5		26-68
MAX72	O		KGCPYSVRRYDKEVKWDIVEAGKSHIRVIDGYPATISADQDCKLKIKGLARLKYTIAPGDSSTIKPKRGCTAPRVT	76	23	98	57	24	31	34	42	45	51	54	60	66	69	76	80		1		18		25-64
MAX74	s		IYECYVSLKINGIEHYKPEGRMEFPGATTVYDIGGYGTVVIVLGDTCEPIYKTELKLPQAFDFSSRIFKKRKQSEGQPSGREEVKHQRIEAQEWKPGNV	99	23	121	70	24	32	35	44	49	54	59	65	71	77	84	93	discontinuous ß2	1		28	S 103-112	26-69
MAX75	D		SPLLGRFFRHRDKLPPPPQPSDGLRRTWEEARDNDCEVRIFSDKVNKYIQPLDRFFITPGLETHYIINAGGVQYPVSFLAPKGCEAAITGKLPPTYGVLISTKSYRVFWAYREGYAPMRTDPGWYPGRPDGSHSRMHAGPPEQFVKLPPTAMRDA	155	24	178	67	59	65	76	80	84	92	95	105	108	113	119	125		35		53	S 131-135 S 138-143	59-107
MAX76	M		AGGNNRAKTKSKTPMLDSLVEHRSPIFCLVQMCEMLDGGKKDCTRWYKVYPGGSHTFQEDGRDTITVTFDNKCKKSLSGSTKKRSIGFPTQVVYRSDDPILAGISKIFEPGRAPNYH	117	22	138	70	46	57	61	70	74	80	84	90	96	101	107	115		24		23	H 120-129 Not Stacking	49-94	54-64
MAX78	s		TPAFRLFSKQQDCTINVADGDGRIVDTRQTFNGGSLAIAHVNDKDVPLTVNADCTVGQSNDLPAGFKASGFPTNGVRLPSSEKPSGEAKSSGKRPKTKRPRDLSALVKGAAADLAV	116	25	140	61	37	42	48	54	59	65	68	74	N.D.	N.D.	90	97		12		43		37-78
MAX80	I		ADATPGPGAFVKAKCPYTVFMPRNGQWTKTREDEADADSEEQIRFAKVKFAADCKIVSNSAKKLLFVKNGHVDSI	75	23	97	55	36	45	48	58	61	65	67	72	78	81	87	90		13		7	S 93-95	37-76
MAX82	s		ECQWFLKNKVGNTVHTNYIKEGASQTWTVQDIPITFTVDKNCRKVTTKPDLPEGFTATARTRL	63	26	88	60	27	33	38	44	48	54	57	63	70	73	80	86		1		2		27-67
MAX83	E		LNWAWYCKLYLMEGQVIQSESLWTKLGSPVELLTMPGISQPIKTDNNCNPIIKRGSLQKEYMITGSKQKFHDEQVSLMNSMRAQRPFDQYGYW	93	19	111	69	21	31	34	43	48	53	56	60	N.D.	N.D.	79	89	discontinuous ß2	2		22	H 90-99	25-66
MAX84	s		LEDTKHKCFIDIWKQEGDWTSGRESLSLSVAKNPGESYWFKQGLLGVSFTLITIDDDCDASLRFGKMPPRFFFEGRENRMYGLTGHKLIGEINYQKRHPFQNTR	104	24	127	70	31	39	46	55	60	65	71	77	83	87	94	100		7		27	H 111-121	31-81
MAX86	s	5ZNG	WKDCIIQRYKDGDVNNIYTANRNEEITIEEYKVFVNEACHPYPVILPDRSVLSGDFTSAYADDDESC	67	23	89	58	26	32	35	42	45	50	53	58	63	65	78	83		3		6		26-61
MAX88	N		KRCDVGIYNSDGTGPRAYKNIDIPASCSQWDFDFEYGGVTYTVRLHYEGCRTEIIGRPQLPSHLIIRGSSPW	72	50	121	69	51	58	64	71	78	85	88	95	100	103	113	119		1		2		52-99
MAX89	MoToxB		VPFQGSNTFNNCEVSVRDKSGTEVAHACIKAGGSKNVGGAVVSTSNKCVVSTTSKTLTAVHVGGCDI	67	20	86	54	30	36	42	49	52	56	59	64	68	71	77	83		10		3		31-67	47-84
MAX90	G		VKSIPPTAKANTPAVGPCRIYIDGPFNTKYGIYPSYGHAETSPGGSVVIEQFRCTVDATCTRPTCNIPSNFMVSGMDLSQRGLSDSDSE	89	24	112	60	41	46	58	64	69	72	75	79	86	88	95	100		17		12	H 101-105	41-83	77-88
MAX91	I		GKESYKVKKICHYSIQKLHGTTWYQVGTGQADAGKDTHIEGTKVFFSNQCLPQWNNRRLYIKLDSEEVVPV	71	23	93	64	29	41	44	54	57	61	64	68	74	76	81	92		6		1		33-72
MAX92	K		LPGNKAHTSSPKSSPAGKVQGYCCKYTIMPGDRVWIVKSGIEYMFEHNGKKYNVMAYDKCNLVWPAWGKKGGPEGLTFEYEERWPKNKDGEC	92	23	114	64	44	51	55	60	63	69	71	79	83	85	99	107		21		7		46-82	45-114
MAX93	AVR-Pia	2MYW	APARFCVYYDGHLPATRVLLMYVRIGTTATITARGHEFEVEAKDQNCKVILTNGKQAPDWLAAEPY	66	20	85	62	24	29	37	43	46	52	55	61	69	71	80	85		4		0		25-66

### Sheet: Statistics
S7b Table. Statistics on MAX effector structural features
Length of structural features are given in number of amino acid residues
MAX protein	Total length	N-terminal extension	MAX core domain												C-terminal extension
			Length	ß1-strand	ß1-ß2 loop	ß2-strand	ß2-ß3 loop	ß3-strand	ß3-ß4 loop	ß4-strand	ß4-ß5 loop	ß5-strand	ß5-ß6 loop	ß6-strand
MAX01	111	32	56	7	2	8	3	7	2	7	5	3	5	7	23
MAX02	92	32	56	7	2	8	3	7	2	7	5	3	5	7	4
MAX03	92	32	56	7	2	8	3	7	2	7	5	3	5	7	4
MAX05	65	1	57	8	2	9	2	7	2	7	5	4	6	5	7
MAX06	90	3	68	8	2	9	4	7	2	11	8	4	5	8	19
MAX07	82	1	64	8	2	9	3	5	5	7	8	4	5	8	17
MAX08	130	29	62	8	6	6	1	8	2	8	2	6	6	9	39
MAX09	130	29	62	8	6	6	1	8	2	8	2	6	6	9	39
MAX10	67	1	64	8	5	6	2	8	2	10	1	5	9	8	2
MAX11	65	1	64	8	5	6	2	8	2	10	1	5	9	8	0
MAX12	92	7	64	8	7	7	2	8	2	9	1	8	5	7	21
MAX13	92	7	64	8	7	7	2	8	2	9	1	8	5	7	21
MAX14	92	7	64	8	7	7	2	8	2	9	1	8	5	7	21
MAX15	177	118	56	8	2	9	3	4	2	6	3	4	9	6	3
MAX17	88	3	61	8	2	9	2	7	2	7	6	5	4	9	24
MAX18	111	37	58	8	2	9	1	8	2	8	3	4	6	7	16
MAX19	78	1	57	7	2	8	3	7	2	7	5	4	7	5	20
MAX20	82	3	70	10	3	11	3	5	7	4	ND	ND	ND	7	9
MAX21	72	3	61	7	3	9	2	9	1	8	4	6	5	7	8
MAX23	88	2	65	8	16	6	2	5	1	6	3	4	6	8	21
MAX24	67	0	64	10	5	9	1	7	2	7	5	3	6	9	3
MAX25	108	19	67	7	6	6	2	10	2	10	3	4	10	7	22
MAX27	125	36	61	10	5	9	3	4	2	6	4	4	7	7	28
MAX28	124	18	64	8	3	8	3	7	4	8	3	6	7	7	42
MAX29	103	3	77	8	2	9	2	7	2	8	3	4	25	7	23
MAX30	104	18	69	9	13	5	2	7	2	8	2	3	9	9	17
MAX31	111	19	74	10	2	11	1	6	9	6	4	8	9	8	18
MAX32	116	29	62	9	7	10	3	4	2	5	6	2	7	7	25
MAX33	68	3	63	8	3	9	2	6	5	6	5	3	8	8	2
MAX34	78	3	69	9	2	9	7	3	9	5	5	4	6	10	6
MAX35	75	4	64	8	5	8	4	5	2	7	5	6	5	9	7
MAX36	97	7	60	7	2	10	3	9	2	10	3	3	6	5	30
MAX37	62	2	55	8	2	9	4	5	1	7	2	4	6	7	5
MAX38	67	2	58	8	4	8	2	5	1	6	5	4	9	6	7
MAX39	112	2	70	9	14	6	0	8	1	8	4	4	8	8	40
MAX40	112	2	70	9	14	6	0	8	1	8	4	4	8	8	40
MAX41	120	10	70	9	14	6	1	8	1	8	3	5	8	7	40
MAX42	114	2	70	9	15	5	1	7	2	8	2	6	8	7	42
MAX43	155	43	68	11	2	8	3	5	7	6	2	4	9	11	44
MAX44	159	76	62	6	12	6	2	6	2	5	6	4	6	7	21
MAX45	74	16	55	7	5	8	3	4	2	6	3	3	8	6	3
MAX46	63	5	58	6	5	7	5	5	1	6	3	6	6	8	0
MAX47	84	16	61	8	2	7	2	7	2	8	3	4	9	9	7
MAX48	84	5	72	8	6	8	3	8	2	8	3	4	14	8	7
MAX49	120	28	69	12	2	12	3	7	3	8	7	3	6	6	23
MAX50	69	6	55	7	2	8	8	4	2	6	3	5	3	7	8
MAX52A	201	24	65	8	11	9	1	6	3	7	6	3	5	6	NA
MAX52B	NA	NA	64	8	8	10	2	6	3	6	6	4	5	6	16
MAX53	114	4	61	7	6	6	2	8	2	9	2	7	5	7	49
MAX55	106	5	70	10	2	11	3	7	2	7	5	4	9	10	31
MAX56	60	3	55	8	3	9	2	5	2	5	5	4	6	6	2
MAX57	117	18	67	10	2	10	2	8	2	7	5	3	8	10	32
MAX58	67	4	61	8	2	9	2	7	2	7	7	3	8	6	2
MAX60	85	9	59	7	8	5	4	6	2	8	2	3	7	7	17
MAX61	52	1	51	6	2	7	4	7	2	7	5	3	5	3	0
MAX62	52	1	51	6	2	7	4	7	2	7	5	3	5	3	0
MAX63	79	3	71	9	5	9	7	7	2	8	5	5	7	7	5
MAX64	95	1	67	7	2	10	3	7	2	7	5	3	14	7	27
MAX66	111	24	75	12	6	7	4	7	2	7	5	4	9	12	12
MAX67	56	1	54	10	2	10	1	7	1	6	2	4	6	5	1
MAX69	90	5	64	7	7	7	4	7	3	8	2	6	6	7	21
MAX70	70	3	62	6	7	7	3	7	2	7	5	5	7	6	5
MAX72	76	1	57	8	2	9	2	7	2	7	5	4	6	5	18
MAX74	99	1	70	9	2	10	4	6	4	7	5	7	6	10	28
MAX75	155	35	67	7	10	5	3	9	2	11	2	6	5	7	53
MAX76	117	24	70	12	3	10	3	7	3	7	5	6	5	9	23
MAX78	116	12	61	6	5	7	4	7	2	7	ND	ND	ND	8	43
MAX80	75	13	55	10	2	11	2	5	1	6	5	4	5	4	7
MAX82	63	1	60	7	4	7	3	7	2	7	6	4	6	7	2
MAX83	93	2	69	11	2	10	4	6	2	5	ND	ND	ND	11	22
MAX84	104	7	70	9	6	10	4	6	5	7	5	5	6	7	27
MAX86	67	3	58	7	2	8	2	6	2	6	4	3	12	6	6
MAX88	72	1	69	8	5	8	6	8	2	8	4	4	9	7	2
MAX89	67	10	54	7	5	8	2	5	2	6	3	4	5	7	3
MAX90	89	17	60	6	11	7	4	4	2	5	6	3	6	6	12
MAX91	71	6	64	13	2	11	2	5	2	5	5	3	4	12	1
MAX92	92	21	64	8	3	6	2	7	1	9	3	3	13	9	7
MAX93	66	4	62	6	7	7	2	7	2	7	7	3	8	6	0
	Total	N-ter	MAX core	ß1-strand	ß1-ß2 loop	ß2-strand	ß2-ß3 loop	ß3-strand	ß3-ß4 loop	ß4-strand	ß4-ß5 loop	ß5-strand	ß5-ß6 loop	ß6-strand	C-ter
Maximum	201	118	77	13	16	12	8	10	9	11	8	8	25	12	53
Minimum	52	0	51	6	2	5	0	3	1	4	1	2	3	3	0
AVERAGE	94.0779	12.8182	63.1154	8.20513	4.9359	8.08974	2.73077	6.58974	2.39744	7.20513	4.05333	4.36	7.12	7.34615	16.9091
STD	28.8575	18.1534	5.82422	1.52349	3.68338	1.67631	1.43855	1.39978	1.55705	1.41751	1.70764	1.40116	3.01779	1.727	14.077
AVG+STD			68.9396	9.72862	8.61927	9.76606	4.16932	7.98952	3.95449	8.62263	5.76097	5.76116	10.1378	9.07315
AVG-STD			57.2912	6.68164	1.25252	6.41343	1.29222	5.18997	0.840385	5.78762	2.34569	2.95884	4.10221	5.61916
AVG Range			57-69	7-10	1-9	6-10	1-4	5-8	1-4	6-9	2-6	3-6	4-10	6-9

### Sheet: Conservation
S7c Table. Conservation scores
Average conservation scores for strands and loops
Conservation scores are 9 for score ≥ 90% conservation, 8 for score ≥ 80% and < 90% conservation, 7 for score ≥ 70% and < 80% conservation and 6 for score ≥ 60% and < 70% conservation.
NA for Not Applicable
Low average scores are highlighted in red color
For each OG cluster the conservation scores are those listed in https://pat.cbs.cnrs.fr/magmax/model/
They were calculated according to Sonnhammer et Hollich, 2005 (*) with a Gonnet matrix (**)
(*) Sonnhammer EL, Hollich V. Scoredist: A simple and robust protein sequence distance estimator. BMC Bioinformatics. 2005;6: 108. doi:10.1186/1471-2105-6-108
(**) Gonnet GH, Cohen MA, Brenner SA. Exhaustive Matching of the Entire Protein Sequence Database. Science. 1992;256: 1443–1445. doi:10.1126/science.1604319
MAX protein	N-terminal extension	MAX core domain											C-terminal extension
		ß1-strand	ß1-ß2 loop	ß2-strand	ß2-ß3 loop	ß3-strand	ß3-ß4 loop	ß4-strand	ß4-ß5 loop	ß5-strand	ß5-ß6 loop	ß6-strand
MAX01	6.71	8.43	9	7.75	6	8.43	7	7.86	7.2	7.33	9	7.86	8.39
MAX02	8.71	9	9	8.75	9	8.86	9	9	9	9	9	9	8.5
MAX03	8.87	9	9	8.38	9	8.86	9	9	9	9	9	8.71	8.25
MAX05	NA	9	9	8.89	9	8.86	9	9	9	8.75	9	9	9
MAX06	6.5	9	9	8.44	9	9	6	8.55	9	9	8.6	9	8.95
MAX07	NA	9	9	8.67	9	9	8.4	9	8.62	9	9	9	9
MAX08	8.86	8.62	8.83	8.83	8	8.88	9	8.88	9	8.5	9	9	8.79
MAX09	9	9	9	9	6	9	9	9	9	8.5	9	9	8.23
MAX10	NA	8.5	8.2	8.33	9	9	9	9	9	9	8.56	9	9
MAX11	NA	9	9	8.33	9	9	9	9	9	9	9	9	NA
MAX12	9	8.88	9	9	9	9	9	9	8	9	9	8.86	8.9
MAX13	9	9	9	9	9	9	9	9	9	9	9	9	9
MAX14	9	8.75	9	9	9	9	9	8.89	9	9	9	8.29	8.81
MAX15	8.83	9	8.5	9	9	8.25	9	8.33	9	9	8.56	9	8.67
MAX17	9	9	9	9	9	9	9	8.86	8	8.6	9	9	8.46
MAX18	8.97	8.88	8	9	9	9	9	9	9	9	8.83	8.43	8.88
MAX19	NA	9	9	9	9	8.86	9	9	8.8	8.75	9	9	9
MAX20	9	9	9	9	9	9	8.43	9	NA	NA	NA	9	9
MAX21	8.5	9	8.67	8.33	9	8.89	9	9	8.25	8.83	8.6	8.71	8.88
MAX23	5	9	8.94	9	8.5	8.2	9	9	9	9	8.83	8.5	8.9
MAX24	NA	8.8	9	8.78	9	8.71	9	9	9	9	9	8.56	9
MAX25	9	9	9	9	9	8.8	9	9	9	9	9	9	8.73
MAX27	9	8.9	9	9	9	9	9	9	9	9	9	9	9
MAX28	8.88	9	9	8.5	9	9	9	9	9	9	9	8.86	8
MAX29	9	8.38	9	9	8.5	9	9	8.75	9	9	9	9	9
MAX30	8.94	9	8.85	9	9	9	9	9	9	9	8.78	8.56	9
MAX31	8.94	8.8	9	8.73	9	8.67	9	9	9	8.62	9	8.88	8.72
MAX32	8.71	8.89	9	8.8	9	8	7.5	9	9	9	9	9	8.92
MAX33	9	9	9	9	9	9	9	9	8.6	9	9	9	9
MAX34	8.5	8.67	9	8.78	7.86	9	8.78	9	8.2	9	9	9	9
MAX35	8.67	9	7.6	8.75	8.75	9	9	9	8.6	8	8	8.22	8.86
MAX36	9	9	7	8.9	7.67	9	9	8.4	9	7.67	8.83	8.2	8.9
MAX37	9	9	9	8.67	8.5	7.4	9	9	9	9	7.83	9	8.2
MAX38	9	8.88	9	8.5	9	9	9	9	9	9	8.89	9	9
MAX39	9	9	9	9	NA	9	9	9	9	9	8.62	8.62	8.85
MAX40	9	9	9	8.5	NA	9	9	9	9	9	9	9	8.93
MAX41	9	8.56	8.86	8.33	9	9	9	9	9	9	8.75	8.43	8.65
MAX42	9	9	9	9	9	9	9	9	9	9	8.75	9	8.9
MAX43	8.95	8.64	9	9	9	9	8.14	8.5	9	9	8.56	9	7.14
MAX44	8.76	9	8.92	8.83	9	8.67	7	9	9	9	8.33	9	9
MAX45	9	9	8.4	8.75	9	9	9	9	9	9	9	8.83	9
MAX46	8	9	9	9	9	9	9	9	9	9	9	9	NA
MAX47	6.73	7.25	9	6.57	7.5	5.71	6.5	7.12	9	8.75	6.67	6.44	7.29
MAX48	8	9	9	9	9	8.5	9	9	9	9	8.79	9	9
MAX49	8.78	8.58	7	8.75	9	9	9	9	9	9	9	8.83	9
MAX50	7	9	8.5	9	8.38	9	9	9	8.33	9	9	9	9
MAX52A	8.78	8.88	9	9	8	8.83	9	9	9	9	9	9	NA
MAX52B	NA	9	8.5	9	9	9	8.33	9	8.67	9	8.2	8	8.38
MAX53	9	9	9	8.83	9	8.5	9	9	9	9	9	9	8.76
MAX55	8.75	9	9	9	9	8.86	8.5	8.14	8.8	9	8.56	9	8.9
MAX56	9	8.5	5.67	8.89	9	8.8	8.5	8.4	9	8.5	9	9	9
MAX57	9	9	9	9	9	8.88	9	9	8.8	8.33	8.88	8.8	8.75
MAX58	9	8.5	7	7.89	9	9	9	9	8.71	9	9	9	9
MAX60	9	9	8.75	9	9	9	9	9	9	9	9	9	8.71
MAX61	NA	9	9	8.57	9	8.14	9	8.57	9	9	9	8	NA
MAX62	NA	9	9	9	9	8.43	9	7.86	9	9	8.2	9	NA
MAX63	9	8.33	8.6	6.67	8.43	7.71	8	8.12	7.2	7.4	8.14	8.14	7.4
MAX64	NA	9	8.5	9	9	9	9	9	9	9	8.93	9	8.74
MAX66	9	8.83	7.83	9	9	8.71	9	9	8.8	8.75	9	8.75	8.42
MAX67	NA	8.7	8	7.9	9	9	9	8.83	9	9	8.83	9	9
MAX69	9	9	8.57	8.86	9	7.29	7	6.75	9	7.5	8	8.57	7.71
MAX70	6.5	9	8.14	8.14	8.33	6.71	6	6.57	8	6.4	6	7.83	9
MAX72	NA	8.75	9	8.56	9	8.86	8.5	8.86	8.6	9	9	9	8.89
MAX74	NA	8.89	9	8.9	8.75	9	9	9	8.4	8.86	8.83	8.9	8.96
MAX75	8.94	9	9	9	9	9	9	9	9	9	9	9	8.96
MAX76	8.91	9	9	8.7	9	9	7.67	8.71	9	8.67	9	8.67	8.87
MAX78	9	8.67	8.6	8.71	9	9	9	8.57	NA	NA	NA	9	8.74
MAX80	9	9	9	9	9	9	9	9	9	9	9	9	9
MAX82	NA	8.71	9	9	8.67	8.86	8.5	9	8.33	9	9	8.71	9
MAX83	6	8.73	7.5	8.4	9	8.5	9	8.4	NA	NA	NA	8.27	6.55
MAX84	9	9	8.33	8.6	9	9	8.2	9	9	9	9	9	8.78
MAX86	8.5	8.71	9	8.5	9	8.83	9	8.83	9	8.67	8.92	9	8.83
MAX88	N.A.	9	9	9	9	9	9	9	9	9	9	9	9
MAX89	8.67	9	9	8.62	9	7.8	9	8.5	7	8.25	9	7.71	9
MAX90	8.94	8.33	9	8.71	9	9	9	9	9	8.33	9	9	8.83
MAX91	9	9	7.5	9	9	9	9	9	8.4	9	9	8.5	9
MAX92	8.85	9	8.67	9	9	8.57	9	9	8.67	9	8.92	8.89	9
MAX93	9	8.33	9	9	9	8.43	9	9	9	9	9	9	NA
	N-ter	ß1-strand	ß1-ß2 loop	ß2-strand	ß2-ß3 loop	ß3-strand	ß3-ß4 loop	ß4-strand	ß4-ß5 loop	ß5-strand	ß5-ß6 loop	ß6-strand	C-ter
Maximum	9	9	9	9	9	9	9	9	9	9	9	9	9
Minimum	5	7.25	5.67	6.57	6	5.71	6	6.57	7	6.4	6	6.44	6.55
AVERAGE	8.59762	8.84962	8.685	8.72167	8.78737	8.72128	8.69167	8.78526	8.7864	8.78613	8.77587	8.76321	8.72056
