## Supplementary material for "The structural landscape and diversity of *Pyricularia oryzae* MAX effectors revisited": S8_Table

### Sheet: S8a
S8a Table. Comparizon of our selection of MAX effectors with previous modelisation studies given by their references
Seong K, Krasileva KV. Computational Structural Genomics Unravels Common Folds and Novel Families in the Secretome of Fungal Phytopathogen Magnaporthe oryzae. Mol Plant Microbe Interact. 2021. doi: 10.1094/MPMI-03-21-0071-R.
Seong K, Krasileva KV. Prediction of effector protein structures from fungal phytopathogens enables evolutionary analyses. Nat Microbiol. 2023;8: 174–187. doi:10.1038/s41564-022-01287-6
Yan X, Tang B, Ryder LS, MacLean D, Were VM, Eseola Bisola A, et al. The transcriptional landscape of plant infection by the rice blast fungus Magnaporthe oryzae reveals distinct families of temporally co-regulated and structurally conserved effectors.
Plant Cell. 2023;35: 1360–1385. doi:https://doi.org/10.1093/plcell/koad036
Orthogroup Cluster Highlighted in blue are those selected having the MAX Fold and previously reported (references column)
Orthogroup Cluster Highlighted in yellow indicates those that were not selected (N.S.) having the MAX Fold (MAX selection column)
MAX Group column makes reference to the Groups reported in Table 1 (Lahfa et al., 2023). Rare MAX effectors that do not belong to a Group are indicated as singletons(s)
Genes identified in the M. oryzae strain 70-15 are indicated when found in the Orthogroup Cluster or NA when not found. The corresponding sequence ID in Le Naour--Vernet et al., 2023 is given in the last column
Orthogroup Cluster ID	M. oryzae strain 70-15	MAX Selection	Group	references	Le Naour--Vernet et al., 2023
OG01	NA	MAX01	AVR-PIKC		Triticum_Mo_B2_115880T0
OG02	MGG_15972T0	MAX02	AVR-PIKC	Seong and Krasileva, 2023; Yan et al., 2023	Oryza_Mo_87_120_118150T0
OG03	NA	MAX03	AVR-PIKC		Oryza_Mo_87_120_117810T0
OG05	MGG_12426T0	MAX05	O	Seong and Krasileva, 2021; Seong and Krasileva, 2023; Yan et al., 2023	Oryza_Mo_87_120_068110T0
OG06	MGG_18041T0	MAX06	AvrPiz-t	Seong and Krasileva, 2021; Seong and Krasileva, 2023; Yan et al., 2023	Oryza_Mo_87_120_117670T0
OG07	NA	MAX07	AvrPiz-t		Oryza_Mo_BF0072_117100T0
OG08	MGG_07804T0	MAX08	C		Oryza_Mo_87_120_064890T0
OG09	NA	MAX09	C		Oryza_Mo_BN0019_075840T0
OG10	NA	MAX10	J		Oryza_Mo_BN0119_065570T0
OG11	NA	MAX11	J		Oryza_Mo_BF0072_116970T0
OG12	MGG_16619T0	MAX12	B	Seong and Krasileva, 2021; Yan et al., 2023	Oryza_Mo_87_120_116840T0
OG13	NA	MAX13	B		Triticum_Mo_B2_118180T0
OG14	NA	MAX14	B		Oryza_Mo_AG0004_119100T0
OG15	MGG_05424T0	MAX15	M		Oryza_Mo_87_120_054490T0
OG16	MGG_08414T0	N.S.			Oryza_Mo_87_120_061920T0
OG17	MGG_09675T0	MAX17	s		Oryza_Mo_87_120_070620T0
OG18	MGG_00954T0	MAX18	s		Oryza_Mo_87_120_079830T0
OG19	MGG_14793T0	MAX19	O	Seong and Krasileva, 2021; Seong and Krasileva, 2023; Yan et al., 2023	Oryza_Mo_87_120_110330T0
OG20	MGG_18019T0	MAX20	s		Oryza_Mo_87_120_112440T0
OG21	NA	MAX21	s		Oryza_Mo_87_120_063950T0
OG22	MGG_17148T0	N.S.			Oryza_Mo_87_120_115780T0
OG23	NA	MAX23	s		Oryza_Mo_87_120_116100T0
OG24	MGG_17132T0	MAX24	MoToxB	Seong and Krasileva, 2021; Seong and Krasileva, 2023; Yan et al., 2023	Oryza_Mo_87_120_112980T0
OG25	MGG_02635T0	MAX25	D	Seong and Krasileva, 2023; Yan et al., 2023	Oryza_Mo_87_120_114760T0
OG26	MGG_10335T0	N.S.			Oryza_Mo_87_120_115700T0
OG27	MGG_02546T0	MAX27	s		Oryza_Mo_87_120_035160T0
OG28	MGG_08944T0	MAX28	s		Oryza_Mo_87_120_069690T0
OG29	MGG_15575T0	MAX29	F		Oryza_Mo_87_120_115900T0
OG30	MGG_10282T0	MAX30	M	Seong and Krasileva, 2023; Yan et al., 2023	Oryza_Mo_87_120_072540T0
OG31	MGG_17667T0	MAX31	s		Oryza_Mo_87_120_115960T0
OG32	MGG_08469T0	MAX32	G	Yan et al., 2023	Oryza_Mo_87_120_055240T0
OG33	NA	MAX33	MoToxB		Oryza_Mo_87_120_066130T0
OG34	MGG_15625T0	MAX34	L	Yan et al., 2023	Oryza_Mo_87_120_115840T0
OG35	NA	MAX35	N		Oryza_Mo_87_120_116270T0
OG36	NA	MAX36	s		Oryza_Mo_87_120_116970T0
OG37	NA	MAX37	s		Oryza_Mo_87_120_073650T0
OG38	NA	MAX38	s		Oryza_Mo_87_120_116300T0
OG39	NA	MAX39	A		Oryza_Mo_AG0004_119250T0
OG40	NA	MAX40	A		Triticum_Mo_B2_116720T0
OG41	MGG_16939T0	MAX41	A	Seong and Krasileva, 2021; Seong and Krasileva, 2023; Yan et al., 2023	Oryza_Mo_87_120_117770T0
OG42	MGG_18062T0	MAX42	A	Seong and Krasileva, 2021; Seong and Krasileva, 2023; Yan et al., 2023	Oryza_Mo_BN0119_118300T0
OG43	MGG_17563T0	MAX43	s		Oryza_Mo_87_120_046160T0
OG44	MGG_15391T0	MAX44	s		Oryza_Mo_87_120_062660T0
OG45	NA	MAX45	s		Oryza_Mo_87_120_062000T0
OG46	NA	MAX46	MoToxB		Oryza_Mo_87_120_070080T0
OG47	NA	MAX47	K		Oryza_Mo_87_120_117490T0
OG48	MGG_08992T0	MAX48	L	Seong and Krasileva, 2023; Yan et al., 2023	Oryza_Mo_87_120_033040T0
OG49	MGG_08482T0	MAX49	s	Yan et al., 2023	Oryza_Mo_87_120_054380T0
OG50	NA	MAX50	s		Oryza_Mo_87_120_116980T0
OG52	MGG_08481T0	MAX52	H		Oryza_Mo_87_120_054390T0
OG53	MGG_15207T0	MAX53	D	Seong and Krasileva, 2021; Seong and Krasileva, 2023; Yan et al., 2023	Oryza_Mo_87_120_114060T0
OG54	MGG_11967T0; MGG_15459T0	N.S.		Seong and Krasileva, 2023; Yan et al., 2023	Oryza_Mo_87_120_114200T0
OG55	MGG_00821T0	MAX55	s		Oryza_Mo_87_120_029390T0
OG56	NA	MAX56	s		Oryza_Mo_87_120_117760T0
OG57	MGG_08990T0	MAX57	E		Oryza_Mo_87_120_115850T0
OG58	NA	MAX58	AVR-Pia		Oryza_Mo_87_120_117730T0
OG59	MGG_15960T0	N.S.			Oryza_Mo_87_120_116430T0
OG60	NA	MAX60	s		Oryza_Mo_87_120_117180T0
OG61	NA	MAX61	AVR-Pib		Oryza_Mo_87_120_117040T0
OG62	NA	MAX62	AVR-Pib		Oryza_Mo_BN0123_117530T0
OG63	NA	MAX63	N		Oryza_Mo_87_120_074600T0
OG64	MGG_17255T0	MAX64	F	Seong and Krasileva, 2023; Yan et al., 2023	Oryza_Mo_87_120_116090T0
OG65	MGG_13133T0	N.S.			Oryza_Mo_87_120_114390T0
OG66	MGG_08607T0	MAX66	s		Oryza_Mo_87_120_074710T0
OG67	MGG_16175T0	MAX67	I	Seong and Krasileva, 2021; Seong and Krasileva, 2023; Yan et al., 2023	Oryza_Mo_AG0004_119290T0
OG69	MGG_02207T0	MAX69	N	Seong and Krasileva, 2023; Yan et al., 2023	Oryza_Mo_CH0043_116130T0
OG70	MGG_14834T0	MAX70	s		Oryza_Mo_87_120_055560T0
OG71	MGG_00148T0	N.S.			Oryza_Mo_87_120_091800T0
OG72	MGG_18060T0	MAX72	O	Seong and Krasileva, 2021; Seong and Krasileva, 2023; Yan et al., 2023	Oryza_Mo_87_120_117680T0
OG73	MGG_04384T0	N.S.			Oryza_Mo_87_120_113390T0
OG74	MGG_16113T0	MAX74	s		Oryza_Mo_87_120_116310T0
OG75	MGG_11304T0	MAX75	D	Seong and Krasileva, 2023; Yan et al., 2023	Oryza_Mo_87_120_083870T0
OG76	MGG_10975T0	MAX76	M		Oryza_Mo_87_120_117940T0
OG77	MGG_16057T0	N.S.			Oryza_Mo_AG0004_069780T0
OG78	NA	MAX78	s		Oryza_Mo_BF0072_063740T0
OG80	NA	MAX80	I		Oryza_Mo_BN0252_066750T0
OG82	NA	MAX82	s		Oryza_Mo_BN0019_047960T0
OG83	NA	MAX83	E		Oryza_Mo_CH1881_042450T0
OG84	NA	MAX84	s		Oryza_Mo_AG0004_073850T0
OG86	NA	MAX86	s		Oryza_Mo_BF0072_114980T0
OG88	NA	MAX88	N		Oryza_Mo_87_120_118270T0
OG89	NA	MAX89	MoToxB		Oryza_Mo_BF0072_045320T0
OG90	NA	MAX90	G		Triticum_Mo_B2_115870T0
OG91	NA	MAX91	I		Oryza_Mo_AG0004_119020T0
OG92	NA	MAX92	K		Setaria_Mo_Arcadia_118370T0
OG93	NA	MAX93	AVR-Pia		Oryza_Mo_CH0072_116910T0
OG94	MGG_15981T0	N.S.			Oryza_Mo_ML33_119640T0

### Sheet: S8b
S8b Table. MAX effectors from previous modelisation studies given by their references
Candidate MAX effector genes identified in all the 3 modelisation studies are indicated in red
Those only identified in Yan et al., 2023 study are in blue.
	List of MAX candidate genes in M. oryzae strain 70-15
	References
	Seong and Krasileva, 2021		Seong and Krasileva, 2023		Yan et al., 2023
	Cluster Id 26		Cluster Id 111		Cluster Id 8
			MGG_02207T0		MGG_02207T0
			MGG_02635T0		MGG_02635T0
					MGG_08469T0
					MGG_08482T0
			MGG_08992T0		MGG_08992T0
			MGG_09425T0		MGG_09425T0
					MGG_10004T0
					MGG_10120T0
			MGG_10282T0		MGG_10282T0
			MGG_11304T0		MGG_11304T0
			MGG_11967T0		MGG_11967T0
	MGG_12426T0		MGG_12426T0		MGG_12426T0
			MGG_14600T0		MGG_14600T0
	MGG_14793T0		MGG_14793T0		MGG_14793T0
	MGG_15207T0		MGG_15207T0		MGG_15207T0
			MGG_15443T0		MGG_15443T0
			MGG_15459T0		MGG_15459T0
					MGG_15625T0
			MGG_15911T0		MGG_15911T0
			MGG_15972T0		MGG_15972T0
	MGG_16175T0		MGG_16175T0		MGG_16175T0
			MGG_16475T0		MGG_16475T0
	MGG_16619T0				MGG_16619T0
	MGG_16939T0		MGG_16939T0		MGG_16939T0
	MGG_17132T0		MGG_17132T0		MGG_17132T0
	MGG_17249T0		MGG_17249T0		MGG_17249T0
			MGG_17255T0		MGG_17255T0
			MGG_17266T0		MGG_17266T0
			MGG_17601T0		MGG_17601T0
	MGG_18041T0		MGG_18041T0		MGG_18041T0
	MGG_18060T0		MGG_18060T0		MGG_18060T0
	MGG_18062T0		MGG_18062T0		MGG_18062T0
TOTAL	11		26		32
